# Twin-arginine transport complex plays an essential role in *Caulobacter* cell shape and viability

**DOI:** 10.1101/2025.10.31.685914

**Authors:** Trisha N. Chong, Klara Christensen, Damion L. Whitfield, Mayura Panjalingam, Nima Pendar, Phway Phway Myat, Joseph C. Chen

## Abstract

Two main pathways are responsible for protein secretion across the cytoplasmic membrane in prokaryotes. While the general secretory (Sec) pathway transports proteins across the membrane in an unfolded state, the twin-arginine translocation (Tat) pathway transports proteins primarily in their folded conformation. Although the Tat system appears dispensable in multiple model bacteria, some species require it for viability, and the reason for the distinction is nebulous. Here we show that all three subunits of the Tat complex -- TatA, TatB, and TatC -- are essential in the alpha-proteobacterium *Caulobacter crescentus*. Additionally, depletion of the Tat complex results in abnormal cell morphology. We found that localization to the cell periphery, as well as midcell localization upon osmotic upshift, of the essential peptidoglycan transpeptidase PBP2 is dependent on the Tat apparatus. In contrast, subcellular localization of the actin homolog MreB and the penicillin-binding protein PBP1a is not perturbed upon depletion of the Tat complex. PBP2 transpeptidase activity links glycan chains at sites of cell wall remodeling and is essential for cell elongation. Together these results suggest that PBP2 localization is a key responsibility of the Tat system in *Caulobacter* and possibly other alpha-proteobacteria.

**Significance Statement:**

- The twin-arginine translocation (Tat) system is essential for viability in some bacteria but not others. The essential role that the Tat pathway plays in these bacteria is not well understood.
- The Tat complex is essential in *Caulobacter crescentus* and required for the cell wall synthesis protein PBP2 to localize to the cell envelope.
- PBP2 is critical for viability and maintenance of cell shape in *Caulobacter*, and essentiality of the Tat complex may be partly attributed to its role in localizing PBP2.
