## Supplementary material for "Twin-arginine transport complex plays an essential role in *Caulobacter* cell shape and viability": Data Set S1

### Sheet: Data Set S1
							If the embded images in "SignalP" and "DeepTMHMM" are not showing up, you can see them in the "Image Over Cell" tab
Class/Order	Strains	Uniprot	Uniprot Annotated Function	E-value	TatFind Result	Sequence	SignalP	SignalP Tat/SP1	SignalP Tat/SPI1	SignalP Total Tat Probability	DeepTMHMM	DeepTMHMM Raw
Gammaproteobacteria	Escherichia coli K12 (TorAss control)	P33225	Trimethylamine-N-oxide reductase 1 (TorA)	N/A	TRUE	MNNNDLFQASRRRFLAQLGGLTVAGMLGPSLLTPRRATAAQAATDAVISKEGILTGSHWGAIRATVKDGRFVAAKPFELDKYPSKMIAGLPDHVHNAARIRYPMVRVDWLRKRHLSDTSQRGDNRFVRVSWDEALDMFYEELERVQKTHGPSALLTASGWQSTGMFHNASGMLAKAIALHGNSVGTGGDYSTGAAQVILPRVVGSMEVYEQQTSWPLVLQNSKTIVLWGSDLLKNQQANWWCPDHDVYEYYAQLKAKVAAGEIEVISIDPVVTSTHEYLGREHVKHIAVNPQTDVPLQLALAHTLYSENLYDKNFLANYCVGFEQFLPYLLGEKDGQPKDAAWAEKLTGIDAETIRGLARQMAANRTQIIAGWCVQRMQHGEQWAWMIVVLAAMLGQIG…	#VALUE!	1	0	1	#VALUE!	SSSSSSSSSSSSSSSSSSSSSSSSSSSSSSSSSSSSSSSOOOOOOOOOOOOOOOOOOOOOOOOOOOOOOOOOOOOOOOOOOOOOOOOOOOOOOOOOOOOOOOOOOOOOOOOOOOOOOOOOOOOOOOOOOOOOOOOOOOOOOOOOOOOOOOOOOOOOOOOOOOOOOOOOOOOOOOOOOOOOOOOOOOOOOOOOOOOOOOOOOOOOOOOOOOOOOOOOOOOOOOOOOOOOOOOOOOOOOOOOOOOOOOOOOOOOOOOOOOOOOOOOOOOOOOOOOOOOOOOOOOOOOOOOOOOOOOOOOOOOOOOOOOOOOOOOOOOOOOOOOOOOOOOOOOOOOOOOOOOOOOOOOOOOOOOOOOOOOOOOOOOOOOOOOOOOOOOOOOOOOOOOOOOOOOOOOOOOOOO…
Gammaproteobacteria	Escherichia coli K12	P0AD65	Peptidoglycan D,D-transpeptidase MrdA	3.4e-100	FALSE	MKLQNSFRDYTAESALFVRRALVAFLGILLLTGVLIANLYNLQIVRFTDYQTRSNENRIKLVPIAPSRGIIYDRNGIPLALNRTIYQIEMMPEKVDNVQQTLDALRSVVDLTDDDIAAFRKERARSHRFTSIPVKTNLTEVQVARFAVNQYRFPGVEVKGYKRRYYPYGSALTHVIGYVSKINDKDVERLNNDGKLANYAATHDIGKLGIERYYEDVLHGQTGYEEVEVNNRGRVIRQLKEVPPQAGHDIYLTLDLKLQQYIETLLAGSRAAVVVTDPRTGGVLALVSTPSYDPNLFVDGISSKDYSALLNDPNTPLVNRATQGVYPPASTVKPYVAVSALSAGVITRNTTLFDPGWWQLPGSEKRYRDWKKWGHGRLNVTRSLEESADTFFYQVAYDM…	#VALUE!	0	0	0	#VALUE!	IIIIIIIIIIIIIIIIIIIIIMMMMMMMMMMMMMMMMOOOOOOOOOOOOOOOOOOOOOOOOOOOOOOOOOOOOOOOOOOOOOOOOOOOOOOOOOOOOOOOOOOOOOOOOOOOOOOOOOOOOOOOOOOOOOOOOOOOOOOOOOOOOOOOOOOOOOOOOOOOOOOOOOOOOOOOOOOOOOOOOOOOOOOOOOOOOOOOOOOOOOOOOOOOOOOOOOOOOOOOOOOOOOOOOOOOOOOOOOOOOOOOOOOOOOOOOOOOOOOOOOOOOOOOOOOOOOOOOOOOOOOOOOOOOOOOOOOOOOOOOOOOOOOOOOOOOOOOOOOOOOOOOOOOOOOOOOOOOOOOOOOOOOOOOOOOOOOOOOOOOOOOOOOOOOOOOOOOOOOOOOOOOOOOOOOOOOOOOOO…
Gammaproteobacteria	Pseudomonas aeruginosa PAO1	G3XCV7	Peptidoglycan D,D-transpeptidase MrdA	6.5e-110	FALSE	MPQPIHLKDHEKDARLVRRRVIVGAVAVVLLTLVLVARMYHLQVTQYEYHSTLSENNRVHVQPIPPTRGIIFDRNGVIIADNRPSFSLTITRERTEDLQKTLDTLVEILGLTEDDRAIFEKRMKQGRRPFEPVPIMFELNEEQIARIAVNQFRLPGVDVATQFVRHYPLKEHFAHSVGYVGRINEQELKNLDPINYSGTHHIGKTGIERFYESELHGTVGYEEVETNARGRVLRVLKRTDPIPGKDIVLSIDSRLQEAAENALAGRRGAIVAIQPSTGDVLAMVSQPSYDPNLFVTGISFKAYAELRDSIDRPLYNRVLRGLYPPGSTVKPAVALAGLDAGVVTPTSRVFDPGYYQLPNYDHKYRNWNRYGDGWVSLESAIYRSNDTYFYDLAHKLGID…	#VALUE!	0	0	0	#VALUE!	IIIIIIIIIIIIIIIIIIIIIMMMMMMMMMMMMMMMMMMMOOOOOOOOOOOOOOOOOOOOOOOOOOOOOOOOOOOOOOOOOOOOOOOOOOOOOOOOOOOOOOOOOOOOOOOOOOOOOOOOOOOOOOOOOOOOOOOOOOOOOOOOOOOOOOOOOOOOOOOOOOOOOOOOOOOOOOOOOOOOOOOOOOOOOOOOOOOOOOOOOOOOOOOOOOOOOOOOOOOOOOOOOOOOOOOOOOOOOOOOOOOOOOOOOOOOOOOOOOOOOOOOOOOOOOOOOOOOOOOOOOOOOOOOOOOOOOOOOOOOOOOOOOOOOOOOOOOOOOOOOOOOOOOOOOOOOOOOOOOOOOOOOOOOOOOOOOOOOOOOOOOOOOOOOOOOOOOOOOOOOOOOOOOOOOOOOOOOOOO…
Betaproteobacteria	Burkholderia pseudomallei (strain K96243)	Q63YK4	Peptidoglycan D,D-transpeptidase MrdA	5.9e-94	FALSE	MTEFKDTQQQLSKFRLRVAAAGVFVFVCFGLLATRFFYLQVWQHGKYALQAEENRISVAPIVPNRGIITDRNGVVLAKNYSAYTLEITPSKLADTLDNTINALAEVVQIDARDRRRFKKLQEDSKNFESLPIRTRLTDDEVARFTAQRWRFPGVDVRARLFRQYPLGPTAAHVIGYIGRISKRDQDRIDAMSDENDSDPETYDPRRDANNYKGTDYIGKVGVEQSYETELHGITGFEEVEVTAGGRPVRTLSRTQATPGSNLVLSLDIGLQQVAEQAFAGKRGALVAIEPKTGDVLAFVSSPSFDPNSFVDGIDQQTWDELNNSPDKPLLNRPLHGTYPPGSTYKPFMALAGLALGKRTPGWGFQDPGYFTFGGHTFRNDVRSGQGWVDMNKAIMVSND…	#VALUE!	0	0	0	#VALUE!	IIIIIIIIIIIIIIIIIMMMMMMMMMMMMMMMMMMMMMOOOOOOOOOOOOOOOOOOOOOOOOOOOOOOOOOOOOOOOOOOOOOOOOOOOOOOOOOOOOOOOOOOOOOOOOOOOOOOOOOOOOOOOOOOOOOOOOOOOOOOOOOOOOOOOOOOOOOOOOOOOOOOOOOOOOOOOOOOOOOOOOOOOOOOOOOOOOOOOOOOOOOOOOOOOOOOOOOOOOOOOOOOOOOOOOOOOOOOOOOOOOOOOOOOOOOOOOOOOOOOOOOOOOOOOOOOOOOOOOOOOOOOOOOOOOOOOOOOOOOOOOOOOOOOOOOOOOOOOOOOOOOOOOOOOOOOOOOOOOOOOOOOOOOOOOOOOOOOOOOOOOOOOOOOOOOOOOOOOOOOOOOOOOOOOOOOOOOOOOO…
Betaproteobacteria	Bordetella pertussis (strain Tomaha I)	Q7VSM7	Peptidoglycan D,D-transpeptidase MrdA	2.2e-94	FALSE	MFEFKKTGQQQKQRFRLRAWVGGLFALACFGVLAGRFWYLQVDRYEGFSERADRNRIAVVPIPPRRGEILDRNGEVLARNYRTYTLEVVPAQAGNLDQLFDRLARVVYISPSDQRRFKRRVGESSRYASLQLRNNLNDTEAAWFSAHSFEFPGVELRARWVREYPQGEAAAHVVGFIGRIAENDIEELDKAGQLGNYRGTDVIGKKGIEKTWEAALHGRTGLEEVEVTAGGRPMRTLRRIDPVPGSDIMLSIDLELQKLAEQAFEGRRGALVALDPDTGEVLAFVSQPSFDPNLFVDGIDVENWRRLNESPDHPLINRPLYGTYPIGSTYKPFVALAALELGKRRATDRMPDPGYFEFGGQKFRNAGGAAYGMTDMHRAIVVSSDTYFYSLGPEIGVNA…	#VALUE!	0	0	0	#VALUE!	IIIIIIIIIIIIIIIIIIIMMMMMMMMMMMMMMMMMOOOOOOOOOOOOOOOOOOOOOOOOOOOOOOOOOOOOOOOOOOOOOOOOOOOOOOOOOOOOOOOOOOOOOOOOOOOOOOOOOOOOOOOOOOOOOOOOOOOOOOOOOOOOOOOOOOOOOOOOOOOOOOOOOOOOOOOOOOOOOOOOOOOOOOOOOOOOOOOOOOOOOOOOOOOOOOOOOOOOOOOOOOOOOOOOOOOOOOOOOOOOOOOOOOOOOOOOOOOOOOOOOOOOOOOOOOOOOOOOOOOOOOOOOOOOOOOOOOOOOOOOOOOOOOOOOOOOOOOOOOOOOOOOOOOOOOOOOOOOOOOOOOOOOOOOOOOOOOOOOOOOOOOOOOOOOOOOOOOOOOOOOOOOOOOOOOOOOOOOOOO…
Deltaproteobacteria	Myxococcus xanthus (strain DK1622)	Q1D907	Beta-lactamase	6.7e-76	FALSE	MTPPTLGNTTPGRELKRRFLWLGLAMMAGLGLISIQLYRLQITRGEEYAAKSVANFVKEVRLRADRGVIKDARGTILVDSRPSFDAFITPAFCTDCYEQVIPRLAELLQWDPDQRKKVEDMVRMGRRNAPFQPVPVRVDLSRDEYDRLAARRDILDGVEVAPVPHRHYRTNSVLSHVLGYMNEITQEELERLNGDGARYALGDYIGRRGLERYFEQRLRGTDGVRKEVVNARGQTIEELNDKLGDNAVVSPRPGNNLVLSIDMRLQEEAERAFPGVTGAVVAIDANTGFIRALVSRPGFDPNLLTGRVTPAQMALLSRDPLDPMINRVAAEHYSPGSTFKVVTALAAFKSGAFRPETVVNCPGGYRLGARTWRCHRDAGHGLVDGFTAMKSSCDTWYYK…	#VALUE!	0	0	0	#VALUE!	IIIIIIIIIIIIIIIIIIIMMMMMMMMMMMMMMMMOOOOOOOOOOOOOOOOOOOOOOOOOOOOOOOOOOOOOOOOOOOOOOOOOOOOOOOOOOOOOOOOOOOOOOOOOOOOOOOOOOOOOOOOOOOOOOOOOOOOOOOOOOOOOOOOOOOOOOOOOOOOOOOOOOOOOOOOOOOOOOOOOOOOOOOOOOOOOOOOOOOOOOOOOOOOOOOOOOOOOOOOOOOOOOOOOOOOOOOOOOOOOOOOOOOOOOOOOOOOOOOOOOOOOOOOOOOOOOOOOOOOOOOOOOOOOOOOOOOOOOOOOOOOOOOOOOOOOOOOOOOOOOOOOOOOOOOOOOOOOOOOOOOOOOOOOOOOOOOOOOOOOOOOOOOOOOOOOOOOOOOOOOOOOOOOOOOOOOOOOOOO…
Thermodesulfobacteriota	Desulfovibrio vulgaris ATCC 29579	Q72DZ3	Penicillin-binding protein	1.7e-92	FALSE	MHIHFDPEGFQPPRSGLLLLQGLVGFLFFLFVVRFWYLQIHRGEEYARLAQDNRLRQERIYASRGLIRDRQGALLAENRPAFGLALIREDCRDIPATLAQVSQWTATPVEKLTAKFNQDRQRVKPFEPLLLISDMPFDLLARIESEIIHWPGLEIITRSKRNYPQGPLFAHILGYVAEANEQELENDKGLSLGDFVGKQGLELVLEQRLRGHKGQYQIEVDVLGRNLNRKLVEQPESGENIELSLDAGIQQAAWDAFEGQAGGLVVMDPDSGKLLALVTSPSFDNNAFAAGLSQKDWVALRDNPRHPLQNRIIQSVYPPGSVWKLMMTGMILNEGISPSETVYCNGAVQLGRQTFRCWKKGGHGSVDMMRSLIESCDVYYYQMAERLGIDKLEQFAKAC…	#VALUE!	0	0	0	#VALUE!	IIIIIIIIIIIIIIIIMMMMMMMMMMMMMMMMMMMMMOOOOOOOOOOOOOOOOOOOOOOOOOOOOOOOOOOOOOOOOOOOOOOOOOOOOOOOOOOOOOOOOOOOOOOOOOOOOOOOOOOOOOOOOOOOOOOOOOOOOOOOOOOOOOOOOOOOOOOOOOOOOOOOOOOOOOOOOOOOOOOOOOOOOOOOOOOOOOOOOOOOOOOOOOOOOOOOOOOOOOOOOOOOOOOOOOOOOOOOOOOOOOOOOOOOOOOOOOOOOOOOOOOOOOOOOOOOOOOOOOOOOOOOOOOOOOOOOOOOOOOOOOOOOOOOOOOOOOOOOOOOOOOOOOOOOOOOOOOOOOOOOOOOOOOOOOOOOOOOOOOOOOOOOOOOOOOOOOOOOOOOOOOOOOOOOOOOOOOOOOO…
Rickettsiales	Wolbachia pipientis	A0A6I6CME7	Penicillin-binding protein	5e-84	TRUE	MWTKNKVFNRRAFILGGIQLTISAVFSCRLYNLQIRNRQKYEALSNSNRIRVATIMPKRGKILDRNSIELAVNKISYVVLFDGSGKEVDLQTLSEVESKIAKSSEKITALYKRYYPFGSMCSHVIGYTKRQQGISEVGISGIEYTYDHILKGKSGKSEQEINSKKRVIKELSSIPQQDGQDVQLTIDINLQEKTAEVFKDHQGSAVVIDVNNGEILALYNSPSYDNNLFASRLSNETWESLNAPSLPLVNRALSYQIPPGSIFKVIVALAGLKDGIITPEEKFSCKGYMKIGERKFRCLKSKVHGYVSLNEAMALSCNTYFYNIGKKISVDSLVEMARKFGIGSGPLIGTFKEEAPGLLPDRDWRTRKLYSQWYLGDTINLVIGQGYMLTTPLQLAVLA…	#VALUE!	0.2517	0.3333	0.585	#VALUE!	SSSSSSSSSSSSSSSSSSSSSSSSSSSSSSSSSSOOOOOOOOOOOOOOOOOOOOOOOOOOOOOOOOOOOOOOOOOOOOOOOOOOOOOOOOOOOOOOOOOOOOOOOOOOOOOOOOOOOOOOOOOOOOOOOOOOOOOOOOOOOOOOOOOOOOOOOOOOOOOOOOOOOOOOOOOOOOOOOOOOOOOOOOOOOOOOOOOOOOOOOOOOOOOOOOOOOOOOOOOOOOOOOOOOOOOOOOOOOOOOOOOOOOOOOOOOOOOOOOOOOOOOOOOOOOOOOOOOOOOOOOOOOOOOOOOOOOOOOOOOOOOOOOOOOOOOOOOOOOOOOOOOOOOOOOOOOOOOOOOOOOOOOOOOOOOOOOOOOOOOOOOOOOOOOOOOOOOOOOOOOOOOOOOOOOOOOOOOOOO…
Rickettsiales	Rickettsia rickettsii (Strain Iowa)	B0BY94	Cell elongation specific D,D-transpeptidase	3.7e-119	FALSE	MLNKKILHGELISRRAFIIGLGKLGFLSLLGIRMFYLQLIKSEEYKTLSDKNRINFVVLPPTRGRIYDLDGNILATNKPCYQLVIDRSINNNYRDELEIISNILNLSPEKYNYIKQKIKKSSRHTPLIIFDQLDWQQVSMIEEQKHKLASIFIDIGYLRFYPFSSVTSHLIGYLGQINEHEKQELNIHSLSDFNIGKSGIEKYYDNKLRGAFGYKKVEVNAYGKQVREIAGTPTKSGEDMHLNIDVFLQKNIQQYLNPKGSSAIVMDTKTGNVLICASTPGFESNHFSKLSENYWQSLTSDPYKPLINKVIQNSYPPGSVFKIITVLAALEVGINPNKTVFCDGSSALGTNSFRCWNHSGHGTLDMMSALKHSCNIYMYELARIVGPDKILEVAREFGL…	#VALUE!	0.6667	0.3333	1	#VALUE!	SSSSSSSSSSSSSSSSSSSSSSSSSSSSSSSSSSSSOOOOOOOOOOOOOOOOOOOOOOOOOOOOOOOOOOOOOOOOOOOOOOOOOOOOOOOOOOOOOOOOOOOOOOOOOOOOOOOOOOOOOOOOOOOOOOOOOOOOOOOOOOOOOOOOOOOOOOOOOOOOOOOOOOOOOOOOOOOOOOOOOOOOOOOOOOOOOOOOOOOOOOOOOOOOOOOOOOOOOOOOOOOOOOOOOOOOOOOOOOOOOOOOOOOOOOOOOOOOOOOOOOOOOOOOOOOOOOOOOOOOOOOOOOOOOOOOOOOOOOOOOOOOOOOOOOOOOOOOOOOOOOOOOOOOOOOOOOOOOOOOOOOOOOOOOOOOOOOOOOOOOOOOOOOOOOOOOOOOOOOOOOOOOOOOOOOOOOOOOOO…
Rickettsiales	Orienta tsutsugamushi (strain Boryong)	A5CFP8	Penicillin-binding protein (pbpA1)	1.1e-95	FALSE	MLNNKVHQNRLINRRAFLLLIGKLGLLCMLAGRLFHLQIFQSSKYKILSDKNRINIVLLIARRGKILDCNGNVLAFNKRAYQIKANKKTLAQNQYFALDLLYDILNFSHEKREKINQKILASKNLYEVLIMDNISWDELAAIEENSLNLPGIYIDCMEYRTYTYPLSTSHILGYTAWPNDAERVNLNIEHTRIQIGKRGLEKHFEEDLRGTCGFEKIEVDARGLKVRELDTIPSIPGKDIALSIDVNLQNKLYEMFDDRVGAAILTDVNTGKIKALVSVPGYNINAFPRRISTKDWKALLDNPNLPLVSRASQSLYPPGSIFQLVTVLAALEAGVNSKLTVYCNGKSFMNETNFSCWNHRGHGNIDMLSAIKYSCNSYIYHLASLIGYNAILAMARKLG…	#VALUE!	0.8299	0.1701	1	#VALUE!	SSSSSSSSSSSSSSSSSSSSSSSSSSSSSSSSSSSSOOOOOOOOOOOOOOOOOOOOOOOOOOOOOOOOOOOOOOOOOOOOOOOOOOOOOOOOOOOOOOOOOOOOOOOOOOOOOOOOOOOOOOOOOOOOOOOOOOOOOOOOOOOOOOOOOOOOOOOOOOOOOOOOOOOOOOOOOOOOOOOOOOOOOOOOOOOOOOOOOOOOOOOOOOOOOOOOOOOOOOOOOOOOOOOOOOOOOOOOOOOOOOOOOOOOOOOOOOOOOOOOOOOOOOOOOOOOOOOOOOOOOOOOOOOOOOOOOOOOOOOOOOOOOOOOOOOOOOOOOOOOOOOOOOOOOOOOOOOOOOOOOOOOOOOOOOOOOOOOOOOOOOOOOOOOOOOOOOOOOOOOOOOOOOOOOOOOOOOOOOO…
Rhodospirillales	Rhodospirillum rubrum ATCC 11170	Q2RX67	Peptidoglycan glycosyltransferase	1.6e-156	TRUE	MRRDVDRAKLFTRRAVLLGGAQAGLVGALAARMYYLQVIESDRYLTLAEENRFNLRLLPPPRGHIVDRFGDQLAVNRQNYRVSIIAEDILRQVRTAEERQLAIDATLDALGKIVPLSDYDRTRVLRDMKRRRSFVPVTIRENLTWEEMAAIEVHKLDLPGITIDEGLSRHYPYGDLAAHLLGYVSSVSEEEVTGDPLLELPGFRIGKQGVEKVYDLALRGHGGTSRVEVNALGRVMDEQTTEDASAGAELPLTIDMRLQSFASRRLASESASAVIIDIHTGDILSMVSMPAYDPNAFTRGLSSAEWQDLVRNPRSPLTNKAIAGQYSPGSTFKMVVALAALEGGVIKADQTVFCPGHMELGGHRFHCWKKGGHGSLNLVGALAESCDVYFYELARRCGI…	#VALUE!	0.8333	0.1667	1	#VALUE!	SSSSSSSSSSSSSSSSSSSSSSSSSSSSSSSSSSSOOOOOOOOOOOOOOOOOOOOOOOOOOOOOOOOOOOOOOOOOOOOOOOOOOOOOOOOOOOOOOOOOOOOOOOOOOOOOOOOOOOOOOOOOOOOOOOOOOOOOOOOOOOOOOOOOOOOOOOOOOOOOOOOOOOOOOOOOOOOOOOOOOOOOOOOOOOOOOOOOOOOOOOOOOOOOOOOOOOOOOOOOOOOOOOOOOOOOOOOOOOOOOOOOOOOOOOOOOOOOOOOOOOOOOOOOOOOOOOOOOOOOOOOOOOOOOOOOOOOOOOOOOOOOOOOOOOOOOOOOOOOOOOOOOOOOOOOOOOOOOOOOOOOOOOOOOOOOOOOOOOOOOOOOOOOOOOOOOOOOOOOOOOOOOOOOOOOOOOOOOOO…
Rhodospirillales	Magnetospirillum magneticum ATCC 700264	Q2W1F5	Cell division protein FtsI/penicillin-binding protein 2	2.9e-162	FALSE	MYHDNDRSKLFSRRAMMLAGGKAGLMGALAARMYYLQVMEADKYAVQAEDNRISTRLLAPPRGLILDRNGIAMAVNQHNYRVMVVPEQTPSLDYTLDALAKIIAIGDGDRSRIHKEVRRRRSFVPLSVRENLTWEEVARVEVNAADLPGVVIDVGQSRYYPLESLGAHILGYVSAVSENELSGDPLEELPGFRIGKGGVERIYDMALRGRHGTSTLEVNSVGRVIRELERKEGEPGLDLNLTLDMKLQEYAAQRLGEESAAVVVMDIHTGDVVVMASTPSFDPNSFNRGLSNEEWKDLSTNPRSPLTNKAIGGTFAPGSTFKMLTALAALEARDITPEMRVFCSGHTQLGSLKFHCWKKEGHGAQDLVTGIKNSCDVYFYEIARRVGYEKIAEMAKKFG…	#VALUE!	0.4548	0.1667	0.6215	#VALUE!	SSSSSSSSSSSSSSSSSSSSSSSSSSSSSSSSSSSOOOOOOOOOOOOOOOOOOOOOOOOOOOOOOOOOOOOOOOOOOOOOOOOOOOOOOOOOOOOOOOOOOOOOOOOOOOOOOOOOOOOOOOOOOOOOOOOOOOOOOOOOOOOOOOOOOOOOOOOOOOOOOOOOOOOOOOOOOOOOOOOOOOOOOOOOOOOOOOOOOOOOOOOOOOOOOOOOOOOOOOOOOOOOOOOOOOOOOOOOOOOOOOOOOOOOOOOOOOOOOOOOOOOOOOOOOOOOOOOOOOOOOOOOOOOOOOOOOOOOOOOOOOOOOOOOOOOOOOOOOOOOOOOOOOOOOOOOOOOOOOOOOOOOOOOOOOOOOOOOOOOOOOOOOOOOOOOOOOOOOOOOOOOOOOOOOOOOOOOOOOO…
Acetobacterales	Gluconacetobacter diazotrophicus ATCC 49037	A9HM91	Putative Cell elongation specific D,D-transpeptidase	3e-149	TRUE	MIRRRKTATRLMSRPDTGNPSRGVFTRRALVVLGAQMAALGALGHRLYGLQVLDGDHYAKLAENNRVNRSLIAPPRGRVVDRFGIAVASNKVNWRALLLPEDTSDISGTLDRFSALVPIEARDRARIEREMRHKRRFIPIMLHDFLSWDDMARIELNAPSLPGVLIDVGTTRNYPFGPLMAHVVGYVAPPGEKDVTADATMALPGMRIGRSGIEQTQDTLLRGQVGAVEIEVNAVGRVMAELSRDDGQAGDEITLTIDSGLQQAVLGRIADQSASAVVMDCRNGEVLAMVSNPSFDPSLFDSGVSQAQWVEWTNNQGTPLINKAVAGVYPPGSTFKPAVAMAALQAGTLSPTDRIFCPGYLDVGGTRFHCWSRYGHGSLTLKDGLKFSCDVFFYEAARR…	#VALUE!	0.5794	0.2366	0.816	#VALUE!	SSSSSSSSSSSSSSSSSSSSSSSSSSSSSSSSSSSSSSSSSSSSSSSSSOOOOOOOOOOOOOOOOOOOOOOOOOOOOOOOOOOOOOOOOOOOOOOOOOOOOOOOOOOOOOOOOOOOOOOOOOOOOOOOOOOOOOOOOOOOOOOOOOOOOOOOOOOOOOOOOOOOOOOOOOOOOOOOOOOOOOOOOOOOOOOOOOOOOOOOOOOOOOOOOOOOOOOOOOOOOOOOOOOOOOOOOOOOOOOOOOOOOOOOOOOOOOOOOOOOOOOOOOOOOOOOOOOOOOOOOOOOOOOOOOOOOOOOOOOOOOOOOOOOOOOOOOOOOOOOOOOOOOOOOOOOOOOOOOOOOOOOOOOOOOOOOOOOOOOOOOOOOOOOOOOOOOOOOOOOOOOOOOOOOOOOOOOOOOO…
Acetobacterales	Acetobacter aceti NBRC 14818	A0AB33IAZ6	Peptidoglycan glycosyltransferase	6.5e-151	TRUE	MKFRGRKKREKLNRLLPVRDQKDPGKGVFTRRALLIMAVQTAALGELGRRLYDLQVNNGDHFAKLADKNRTSKRLLAPPRGLISDRFGTILAANKTNWRALLLSEETTDVEGSIERFSQLVPLDEHDRSRIAREIRHKRKFIPVVLREFLSWDDMARIEINSPSLPGVLIDVGTTRSYPFGELLAHTIGYVAPPNEQDVAKSALFALPGMRIGRAGIEQSQDAMLRGQAGSVEMEVNSVGRVMKELDRQDGTPGDELALTLDIGLQQTIQSRIGDLAASSVVMDCRNGEVLAMCSTPSFDPTLFDSGVSRAQWIEWTNDQRTPLIDKTVSGVYPPGSTFKPAVAMAALNAGVISPSDRFFCPGHFDLGGARFHCWAKHGHGSVDLHLALKYSCDVYFYE…	#VALUE!	0.1272	0.1515	0.2787	#VALUE!	IIIIIIIIIIIIIIIIIIIIIIIIIIIIIIIIIIIIIIMMMMMMMMMMOOOOOOOOOOOOOOOOOOOOOOOOOOOOOOOOOOOOOOOOOOOOOOOOOOOOOOOOOOOOOOOOOOOOOOOOOOOOOOOOOOOOOOOOOOOOOOOOOOOOOOOOOOOOOOOOOOOOOOOOOOOOOOOOOOOOOOOOOOOOOOOOOOOOOOOOOOOOOOOOOOOOOOOOOOOOOOOOOOOOOOOOOOOOOOOOOOOOOOOOOOOOOOOOOOOOOOOOOOOOOOOOOOOOOOOOOOOOOOOOOOOOOOOOOOOOOOOOOOOOOOOOOOOOOOOOOOOOOOOOOOOOOOOOOOOOOOOOOOOOOOOOOOOOOOOOOOOOOOOOOOOOOOOOOOOOOOOOOOOOOOOOOOOOOOO…
Sphingomonadales	Zymomonas mobilis ATCC 31821	Q5NQM1	Penicillin-binding protein 2	2.8e-139	TRUE	MKKRSHLITQHSLGYSFSRRAMLFGGLQLATGSLLAMRMAWLSVAENEHYSLMAEDNRVQTVLIPPRRGWIVDRHNRPMAINHTDFRVDIIPDQIQDRERVIITLAELLNLSPDDVDRIREDLNKAAGYQPVPIAEHLDYEHFAAISVRLPEMAGVAPQRSYARYYPNGSAVGHLIGYVGAATTDDYKKNHDPLLITPGFKIGKQGLEKTFDNYLRGVPGAKRSEVTARGRLVRDLENKPDQPGKKLPLTIDAGLQDYAARRIGDNSAAVVVIDTENGDILAQVSMPCFDPNDFADGISHREWQSLSQDDHHPLIDKTIAGLYPPGSTVKPMNALALLELGIDPYETVNCTGSYQLGSSLFHCWRRQGHGPVNMHTAITQSCDVYFYAMAHRVGMEPLA…	#VALUE!	0.8324	0.1676	1	#VALUE!	SSSSSSSSSSSSSSSSSSSSSSSSSSSSSSSSSSSSSSSSSSSSSOOOOOOOOOOOOOOOOOOOOOOOOOOOOOOOOOOOOOOOOOOOOOOOOOOOOOOOOOOOOOOOOOOOOOOOOOOOOOOOOOOOOOOOOOOOOOOOOOOOOOOOOOOOOOOOOOOOOOOOOOOOOOOOOOOOOOOOOOOOOOOOOOOOOOOOOOOOOOOOOOOOOOOOOOOOOOOOOOOOOOOOOOOOOOOOOOOOOOOOOOOOOOOOOOOOOOOOOOOOOOOOOOOOOOOOOOOOOOOOOOOOOOOOOOOOOOOOOOOOOOOOOOOOOOOOOOOOOOOOOOOOOOOOOOOOOOOOOOOOOOOOOOOOOOOOOOOOOOOOOOOOOOOOOOOOOOOOOOOOOOOOOOOOOOOOOOO…
Sphingomonadales	Erythrobacter litoralis HTCC2594	Q2NAP4	Cell division protein	2.6e-138	FALSE	MALGSSHLPVSSNTLKDRFDRRSFTLGTLGLGIGTLLAVRMGYIAIAENERYAVESESNRVNLTLIPPRRGWLLDRNGAPLASNRADFRVDIIPERMTDKMETLNELGELLDLDANRMRDLRKEIEESRGYAPIEIASGLDYEQFAAVSLRVPDMPGVVPQRGFSRFYPTGPSVGHLLGYVGPASAEEYEEDRNPLLITPGYKIGKDGLEKQFEQTLRGEPGARRVEVTASGRIVRDLSTRPDVQGNPVKLTIDGPLQDYAARRIGLESGSVVVMDCDTGDLLCMASMPSFDPNSFSEGIGSVEYAMLREDERVPLRNKVLKGLYPPGSTIKPMHCMEFLQEGISPDETIVCGGGRRIGNRFFNCWSNHGVVDMAKAIYQSCDSYFYHFAQQVGFEKIA…	#VALUE!	0.8333	0.1668	1.0001	#VALUE!	SSSSSSSSSSSSSSSSSSSSSSSSSSSSSSSSSSSSSSSSSSSSSSSOOOOOOOOOOOOOOOOOOOOOOOOOOOOOOOOOOOOOOOOOOOOOOOOOOOOOOOOOOOOOOOOOOOOOOOOOOOOOOOOOOOOOOOOOOOOOOOOOOOOOOOOOOOOOOOOOOOOOOOOOOOOOOOOOOOOOOOOOOOOOOOOOOOOOOOOOOOOOOOOOOOOOOOOOOOOOOOOOOOOOOOOOOOOOOOOOOOOOOOOOOOOOOOOOOOOOOOOOOOOOOOOOOOOOOOOOOOOOOOOOOOOOOOOOOOOOOOOOOOOOOOOOOOOOOOOOOOOOOOOOOOOOOOOOOOOOOOOOOOOOOOOOOOOOOOOOOOOOOOOOOOOOOOOOOOOOOOOOOOOOOOOOOOOOOOO…
Rhodobacterales	Sagittula stellata (strain E-37)	A3K3H2	Penicillin-binding protein 2	5.6e-156	TRUE	MRRSPKETAESARRITRRGLVLGGLQLGFVSTLGLRMHHMQVDQADEFRLLAEENRINIRLIPPSRGRIFDRNGVVIADNEPTYRITLTREDAGDVATVISHLGQLVELDENDLNRALAEMERTPPFIPVTIAERVSWEDISRVAVNAPALPGVTTEVGLSRVYPQKELFAHVAGYVGPVSERDLARYEDPPPLLRIPRFQVGKVGVETRHEQDLRGTAGAKRVEVNAVGRVMRELDRREGESGSDIQLTVDTDLQDYIQARLGEESASVVVLDLEKGDVLAIASAPSYNPNLFVRGISHTDFDALNTNDHRPLASKTVQDAYPPGSTFKMVTALAALDAGLLAPDDTVYCPGHYEVGARSFRCWKRRGHGHMNLEQSLRESCDVFYYDLSLKVGIERI…	#VALUE!	0.8332	0.1668	1	#VALUE!	SSSSSSSSSSSSSSSSSSSSSSSSSSSSSSSSSSSSSSSSSOOOOOOOOOOOOOOOOOOOOOOOOOOOOOOOOOOOOOOOOOOOOOOOOOOOOOOOOOOOOOOOOOOOOOOOOOOOOOOOOOOOOOOOOOOOOOOOOOOOOOOOOOOOOOOOOOOOOOOOOOOOOOOOOOOOOOOOOOOOOOOOOOOOOOOOOOOOOOOOOOOOOOOOOOOOOOOOOOOOOOOOOOOOOOOOOOOOOOOOOOOOOOOOOOOOOOOOOOOOOOOOOOOOOOOOOOOOOOOOOOOOOOOOOOOOOOOOOOOOOOOOOOOOOOOOOOOOOOOOOOOOOOOOOOOOOOOOOOOOOOOOOOOOOOOOOOOOOOOOOOOOOOOOOOOOOOOOOOOOOOOOOOOOOOOOOOOOOOO…
Rhodobacterales	Rhodobacter capsulatus (strain SB1003)	D5APJ3	Peptidoglycan glycosyltransferase (mrdA)	4.2e-161	TRUE	MLRGLRRRSQANAQASRTTITRRALMLGGAQAAVVAALGLRMRHMQLERADEFRMLADGNSIKIRLIPPARGLIYDRNGLLVAGNEQNYRVTMTREDAKDVPAELAALRKLIPMSDAQAADLLAEIARRPPNAPITIADRLSWEEFCSVSINTPALPGVTPEVGLSRHYPHGPDFAHVLGYVGPVSDYDLSKLENPDPLLRIPRFQLGKSGIEAKLEDELRGTAGQRRVEVNSAGREMRELSRREGDPGVALQLTLDARLQNFALQRLAGESAAAVVMDVTNGDIMAIASAPSFDPNLFVRGISGADYTALMENDHRPLADKTVQGVYPPGSTFKLVTLLAALEAGVISPEETVYCPGYMTVGGRRFGCWKHSGHGRVNAVYSLEQSCDTYYYEVSQRV…	#VALUE!	0.8333	0.1667	1	#VALUE!	SSSSSSSSSSSSSSSSSSSSSSSSSSSSSSSSSSSSSSSSSSSSOOOOOOOOOOOOOOOOOOOOOOOOOOOOOOOOOOOOOOOOOOOOOOOOOOOOOOOOOOOOOOOOOOOOOOOOOOOOOOOOOOOOOOOOOOOOOOOOOOOOOOOOOOOOOOOOOOOOOOOOOOOOOOOOOOOOOOOOOOOOOOOOOOOOOOOOOOOOOOOOOOOOOOOOOOOOOOOOOOOOOOOOOOOOOOOOOOOOOOOOOOOOOOOOOOOOOOOOOOOOOOOOOOOOOOOOOOOOOOOOOOOOOOOOOOOOOOOOOOOOOOOOOOOOOOOOOOOOOOOOOOOOOOOOOOOOOOOOOOOOOOOOOOOOOOOOOOOOOOOOOOOOOOOOOOOOOOOOOOOOOOOOOOOOOOOOOOO…
Rhodobacterales	Rhodobacter sphaeroides (strain 2.4.1)	Q3J404	Peptidoglycan glycosyltransferase (pbpA)	1e-151	TRUE	MRRSARDSEDSARKVNRRALFLGGAMTAMFAVLGARMRYLQVDQADEFKLLAEENRINIRLIPPTRGQIFDRNGRLIAGNEQNYRVVITREDAGDVEAVLRRLADVIPLTEPDIERVMTEAKRHSPFVPIIVADRMAWDDLSKVAINAPSLPGVTPEVGLSRAYPLDTDFAHVVGYVGPVSENDLAKIEDPDPLLKIPEFQIGKIGVETWMEGTLRGKAGTKRIEVNAYGRMMREIDRVEGDAGDDIRLTIDAEIQDFVQARLGAESAAAVAIDVITGDILAICSSPSFDPNLFVRGISFKDYAALTENDHRPLANKAVQGAYPPGSTFKMVTALAALEAGVITPETSVYCPGHYETGGRRFHCWKRGGHGMVSLSRSLSESCDVYYYDIAQRVGIDKI…	#VALUE!	0.6667	0.3332	0.9999	#VALUE!	SSSSSSSSSSSSSSSSSSSSSSSSSSSSSSSSSSSSSSSSSOOOOOOOOOOOOOOOOOOOOOOOOOOOOOOOOOOOOOOOOOOOOOOOOOOOOOOOOOOOOOOOOOOOOOOOOOOOOOOOOOOOOOOOOOOOOOOOOOOOOOOOOOOOOOOOOOOOOOOOOOOOOOOOOOOOOOOOOOOOOOOOOOOOOOOOOOOOOOOOOOOOOOOOOOOOOOOOOOOOOOOOOOOOOOOOOOOOOOOOOOOOOOOOOOOOOOOOOOOOOOOOOOOOOOOOOOOOOOOOOOOOOOOOOOOOOOOOOOOOOOOOOOOOOOOOOOOOOOOOOOOOOOOOOOOOOOOOOOOOOOOOOOOOOOOOOOOOOOOOOOOOOOOOOOOOOOOOOOOOOOOOOOOOOOOOOOOOOOO…
Maricaulales	Maricaulis maris (strain MCS10)	Q0AN31	Peptidoglycan glycosyltransferase	0	TRUE	MRADRQEQDLKFTRRALLMAGAGGLAFLCLGARLYSLQVLETERYRLMSEDNQFNFNLLPPSRGRILDRFGVAVADNRDSYRVLLVPEQAGDVASALDRLQPFLPLGDYERERILRTARSQRSFHAITVADDLDWHTFASINLNAPDLAGVTPDVGEVRSYAYGPSFAHVIGYVQPPNDEDIANNPRDAERLLRHPGFRVGKTGVEVAREMDLRGQAGALKTEVNARGRVIRELPEQSTEPVSGRDVVLTLDADIQRYAHERLGQESGSAVVMDVNTGELIAMVSTPSFDPNLFVGGISTADYAALRENDRNPLFQKSIQGTYPPGSTFKAVVAAAALEHEVIPPTERINCTGSVRLGNREFHCWRRRGHGPVNLRDAVKTSCDIYFYEIAERLGIDRL…	#VALUE!	0.8333	0.1667	1	#VALUE!	SSSSSSSSSSSSSSSSSSSSSSSSSSSSSSSSSSSSSSSOOOOOOOOOOOOOOOOOOOOOOOOOOOOOOOOOOOOOOOOOOOOOOOOOOOOOOOOOOOOOOOOOOOOOOOOOOOOOOOOOOOOOOOOOOOOOOOOOOOOOOOOOOOOOOOOOOOOOOOOOOOOOOOOOOOOOOOOOOOOOOOOOOOOOOOOOOOOOOOOOOOOOOOOOOOOOOOOOOOOOOOOOOOOOOOOOOOOOOOOOOOOOOOOOOOOOOOOOOOOOOOOOOOOOOOOOOOOOOOOOOOOOOOOOOOOOOOOOOOOOOOOOOOOOOOOOOOOOOOOOOOOOOOOOOOOOOOOOOOOOOOOOOOOOOOOOOOOOOOOOOOOOOOOOOOOOOOOOOOOOOOOOOOOOOOOOOOOOOOO…
Hyphomonadales	Hyphomonas neptunium ATCC 15444	Q0BY31	Penicillin-binding protein 2 (mrdA)	2.1e-162	FALSE	MSRKSKNADEMFDRRMFMAAGVGGVVWATLVSRLFQLQFLDAERYQDLAEANHVKLVLAPPERGQILDRFGRPLASQRQAGRVSVIPEQMSDPEAVLNRISNLIDLPDARRTRLLEDIRNARRRNSAFLPVIVAQELTFEEFSRMQVHAVEMAGVDVQMASTRSYPRGRDFGHVLGYVARASGEDLERMTTGLAPEDARIYQEMFRHPDMRTGRQGMERFAEDWLRGRPGRRRVVANAHGRPLWELQQDPSQAAVPGKDLYVTIDSELQRVAIDRFEGESGAAVVIDIENGDVLAMVSTPAFDPNGFVNGISSADYALLRDDPRSPLYPRAHGGVYPPGSTFKMVVATAALEAGVIKPEERIRCPGHYRFGNRTWHCWKRPGHGAMNMHDAIKQSCDVY…	#VALUE!	0.8414	0.1586	1	#VALUE!	SSSSSSSSSSSSSSSSSSSSSSSSSSSSSSSSSSSSOOOOOOOOOOOOOOOOOOOOOOOOOOOOOOOOOOOOOOOOOOOOOOOOOOOOOOOOOOOOOOOOOOOOOOOOOOOOOOOOOOOOOOOOOOOOOOOOOOOOOOOOOOOOOOOOOOOOOOOOOOOOOOOOOOOOOOOOOOOOOOOOOOOOOOOOOOOOOOOOOOOOOOOOOOOOOOOOOOOOOOOOOOOOOOOOOOOOOOOOOOOOOOOOOOOOOOOOOOOOOOOOOOOOOOOOOOOOOOOOOOOOOOOOOOOOOOOOOOOOOOOOOOOOOOOOOOOOOOOOOOOOOOOOOOOOOOOOOOOOOOOOOOOOOOOOOOOOOOOOOOOOOOOOOOOOOOOOOOOOOOOOOOOOOOOOOOOOOOOOOOO…
Hyphomonadales	Hirschia baltica ATCC 49814	C6XN16	Penicillin-binding protein 2	1.1e-153	TRUE	MSANRSKDAEFTRRSIVMGAAGAVLWTGLAARLTQLQLFEGDEYAELATENRIRLDPAPARRGVIFDRFGQRLASNKRNFYVLIVPEETDNLENTLTHLGRYIPISGSKHRKILLQARQQARFVPIPVADDLSWQDFSRINVHAPEFRGVYAEVGELRSYPMGAAFAHTIGYVARPNREELDSLIAAEIARLQIGPDDFAGQRQIQSRMQRIYRHPDMRLGRQGIEQHAETYLRGIPGFQRIAVNASGRIVDRLPSDDVAPKDGGDIVLSFDAEIQKFAIARFGEESGSAVVMDIKSGELIAMASTPAFNPNDFVSGISQSKYNDLLGNKKSPLYHKAYDGLYPPGSTFKMIVAAAALEAGVATPNDHVYCGGKTWFGGRDFHCWKRGGHGSVNMKGAI…	#VALUE!	0.7696	0.2304	1	#VALUE!	SSSSSSSSSSSSSSSSSSSSSSSSSSSSSSSSSSSOOOOOOOOOOOOOOOOOOOOOOOOOOOOOOOOOOOOOOOOOOOOOOOOOOOOOOOOOOOOOOOOOOOOOOOOOOOOOOOOOOOOOOOOOOOOOOOOOOOOOOOOOOOOOOOOOOOOOOOOOOOOOOOOOOOOOOOOOOOOOOOOOOOOOOOOOOOOOOOOOOOOOOOOOOOOOOOOOOOOOOOOOOOOOOOOOOOOOOOOOOOOOOOOOOOOOOOOOOOOOOOOOOOOOOOOOOOOOOOOOOOOOOOOOOOOOOOOOOOOOOOOOOOOOOOOOOOOOOOOOOOOOOOOOOOOOOOOOOOOOOOOOOOOOOOOOOOOOOOOOOOOOOOOOOOOOOOOOOOOOOOOOOOOOOOOOOOOOOOOOOOO…
Caulobacterales	Asticcacaulis biprosthecium C19	F4QL47	Penicillin-binding protein 2 (mrdA)	0	TRUE	MSIVFNDINKSQGVFTRRAFLMGGLVAFGLFALGGRLAQLQILQGGKYTKMSAGNQFNFRVIPPPRGDILDRNGKMIAGNRPSFRVMIETNEVKDINSTLDQVSYILPQTVAMRRRILRDINQNKRSVPTLIAGDLSWEDFSKVSLYAADIPGVVADMDQLRAYYHGGAFSHVVGYVSKINATDMKIEEIKPDADINLLHHPSFRMGKQGIEKSYDNILRGTAGGSKMEVDAGGKVVGEDGDGSIPPKPGTDVTLTLDLDIQNRAMEAFGTDSGSAVMMNIHTGEVICMVSAPSFDPNLFVSGIPTKAYRLLADYERKPLLDKSVGSTFAPGSTFKMATALAILDAGIDPEEQVFCRGGYQSGNRFFRCHGVHGSVNMRNAHKFSCDTYFYAMCNRAGV…	#VALUE!	0.8333	0.1667	1	#VALUE!	SSSSSSSSSSSSSSSSSSSSSSSSSSSSSSSSSSSSSSSOOOOOOOOOOOOOOOOOOOOOOOOOOOOOOOOOOOOOOOOOOOOOOOOOOOOOOOOOOOOOOOOOOOOOOOOOOOOOOOOOOOOOOOOOOOOOOOOOOOOOOOOOOOOOOOOOOOOOOOOOOOOOOOOOOOOOOOOOOOOOOOOOOOOOOOOOOOOOOOOOOOOOOOOOOOOOOOOOOOOOOOOOOOOOOOOOOOOOOOOOOOOOOOOOOOOOOOOOOOOOOOOOOOOOOOOOOOOOOOOOOOOOOOOOOOOOOOOOOOOOOOOOOOOOOOOOOOOOOOOOOOOOOOOOOOOOOOOOOOOOOOOOOOOOOOOOOOOOOOOOOOOOOOOOOOOOOOOOOOOOOOOOOOOOOOOOOOOOOOO…
Caulobacterales	Brevundimonas naejangsanensis (strain B1)	A0A172Y592	Penicillin-binding protein 2	0	FALSE	MSSEPHIFFSDVNERQGSFLRRTMLMGGATALGGLALVGRLAHLQLFKSEEFATLATRNQFNFRQVPPPRGLIKDRNGVVIAGNRPSFRVLVVRDETKDLDQTLDLLGQLLPDTLERRRTIIREVNAAPRFSPVPVKSDLTWEEFSKVNLHAAELPGVMADMNEARYYPHGGAYAHVVGYVAKVSDRDVQALRDKGEQPPAILFNPGFRIGRQGLERSLDLDLRGVEGGKRVEVNARGRVVAEDIAGSRPAVQGSEVVLTLDNDVQQRALEVFGEEAGSMVVMDVRNGDILAMVSSPSFDPNLFVSGVPSKIYRALADYERRPLLDKALSGTFAPGSTFKPVVGLAAMKRGLDPSRRIFCGGSFYLGRRFACLGRHGALDLRGAIKASCNVYFMTLATE…	#VALUE!	0.7871	0.2129	1	#VALUE!	SSSSSSSSSSSSSSSSSSSSSSSSSSSSSSSSSSSSSSSSSSOOOOOOOOOOOOOOOOOOOOOOOOOOOOOOOOOOOOOOOOOOOOOOOOOOOOOOOOOOOOOOOOOOOOOOOOOOOOOOOOOOOOOOOOOOOOOOOOOOOOOOOOOOOOOOOOOOOOOOOOOOOOOOOOOOOOOOOOOOOOOOOOOOOOOOOOOOOOOOOOOOOOOOOOOOOOOOOOOOOOOOOOOOOOOOOOOOOOOOOOOOOOOOOOOOOOOOOOOOOOOOOOOOOOOOOOOOOOOOOOOOOOOOOOOOOOOOOOOOOOOOOOOOOOOOOOOOOOOOOOOOOOOOOOOOOOOOOOOOOOOOOOOOOOOOOOOOOOOOOOOOOOOOOOOOOOOOOOOOOOOOOOOOOOOOOOOOOOO…
Caulobacterales	Phenylobacterium zucineum (strain HLK1)	B4RFC1	Penicillin-binding protein 2 (mrdA)	0	TRUE	MAEPAIFFEEVNERQGLFHRRAVLLGGFAGLGLTALGGRLAYLQLLETQRYEKLATSNQFNFKLVPAPRGLIVDRNGAVLAANRPNFRLLVSKDKGTDPEATLKTLASFVPMDEARQRRLLREISNAPRRAPVSVMEDMTWEQFSAINVRAPELPNVTADMGEVRVYPHGGAFAHVIGYVAKVNREDLTPTGPNSDPILLHPGFRIGKQGIEKALDLELRGRAGAKKVEVDANGREVRHDEDGDIAAVPGKEVQLTLDVDIQNRALEVFGGESGGAVLMDCRTGDILCMMSAPSFDANRFVRGLTGAEYRALANYERRPLLDKCLSGTYPPGSTFKTMTALAALEAGIDPDQTVSCGGGMYFGGRYFRCHKKGGHGAQNMRDAIKNSCDVYFYSVASRI…	#VALUE!	0.8154	0.1671	0.9825	#VALUE!	SSSSSSSSSSSSSSSSSSSSSSSSSSSSSSSSSSSSSSSSSSOOOOOOOOOOOOOOOOOOOOOOOOOOOOOOOOOOOOOOOOOOOOOOOOOOOOOOOOOOOOOOOOOOOOOOOOOOOOOOOOOOOOOOOOOOOOOOOOOOOOOOOOOOOOOOOOOOOOOOOOOOOOOOOOOOOOOOOOOOOOOOOOOOOOOOOOOOOOOOOOOOOOOOOOOOOOOOOOOOOOOOOOOOOOOOOOOOOOOOOOOOOOOOOOOOOOOOOOOOOOOOOOOOOOOOOOOOOOOOOOOOOOOOOOOOOOOOOOOOOOOOOOOOOOOOOOOOOOOOOOOOOOOOOOOOOOOOOOOOOOOOOOOOOOOOOOOOOOOOOOOOOOOOOOOOOOOOOOOOOOOOOOOOOOOOOOOOOOO…
Caulobacterales	Caulobacter crescentus NA1000	A0A0H3C8J0	Cell elongation specific D,D-transpeptidase	N/A	TRUE	MSEPSIFFFEVNERQGVFHRRAFLLGGLTGLGLLTLGGRLAQLQLVEAQRYQKLSAGNQFNYRLVPPPRGLIMDRNGVSLASNRPNFRLMINKEKGLEAEAVLDDLSKLVPIDGTRRARILKELDRAPRKAPVVVMEDLSWEEFSRVNIRAPELPNVTADMGEVRVYPFGGAFAHVIGYVAKVSDRDLKAAEGDATQDQELLHHPGFRIGKQGVEKAFDKDLRGRAGATKTEVDSVGRVVRLDPAGDIPPVAGKAIHLTLDADIQNRALEVMGEESGAIVVMDCRNGDLLCMASAPSFDANRFVRGLSGPEYKALAEYERKPLLDKSMTGLFPPGSTFKPTVGLAALAAGIDPEVRVNCPGSWYYGGRVWRCWEKGGHGPQNMHDAIKNSCDVYFYQIS…	#VALUE!	0.8557	0.1444	1.0001	#VALUE!	SSSSSSSSSSSSSSSSSSSSSSSSSSSSSSSSSSSSSSSSSSOOOOOOOOOOOOOOOOOOOOOOOOOOOOOOOOOOOOOOOOOOOOOOOOOOOOOOOOOOOOOOOOOOOOOOOOOOOOOOOOOOOOOOOOOOOOOOOOOOOOOOOOOOOOOOOOOOOOOOOOOOOOOOOOOOOOOOOOOOOOOOOOOOOOOOOOOOOOOOOOOOOOOOOOOOOOOOOOOOOOOOOOOOOOOOOOOOOOOOOOOOOOOOOOOOOOOOOOOOOOOOOOOOOOOOOOOOOOOOOOOOOOOOOOOOOOOOOOOOOOOOOOOOOOOOOOOOOOOOOOOOOOOOOOOOOOOOOOOOOOOOOOOOOOOOOOOOOOOOOOOOOOOOOOOOOOOOOOOOOOOOOOOOOOOOOOOOOOO…

### Sheet: Data Set S1 Image Over Cell
Class/Order	Strains	Uniprot	Uniprot Annotated Function	E-value	TatFind Result	Sequence	SignalP	SignalP Tat/SP1	SignalP Tat/SPI1	SignalP Total Tat Probability	DeepTMHMM	DeepTMHMM Raw
Gammaproteobacteria	Escherichia coli K12 (TorAss control)	P33225	Trimethylamine-N-oxide reductase 1 (TorA)	N/A	TRUE	MNNNDLFQASRRRFLAQLGGLTVAGMLGPSLLTPRRATAAQAATDAVISKEGILTGSHWGAIRATVKDGRFVAAKPFELDKYPSKMIAGLPDHVHNAARIRYPMVRVDWLRKRHLSDTSQRGDNRFVRVSWDEALDMFYEELERVQKTHGPSALLTASGWQSTGMFHNASGMLAKAIALHGNSVGTGGDYSTGAAQVILPRVVGSMEVYEQQTSWPLVLQNSKTIVLWGSDLLKNQQANWWCPDHDVYEYYAQLKAKVAAGEIEVISIDPVVTSTHEYLGREHVKHIAVNPQTDVPLQLALAHTLYSENLYDKNFLANYCVGFEQFLPYLLGEKDGQPKDAAWAEKLTGIDAETIRGLARQMAANRTQIIAGWCVQRMQHGEQWAWMIVVLAAMLGQIG…		1	0	1		SSSSSSSSSSSSSSSSSSSSSSSSSSSSSSSSSSSSSSSOOOOOOOOOOOOOOOOOOOOOOOOOOOOOOOOOOOOOOOOOOOOOOOOOOOOOOOOOOOOOOOOOOOOOOOOOOOOOOOOOOOOOOOOOOOOOOOOOOOOOOOOOOOOOOOOOOOOOOOOOOOOOOOOOOOOOOOOOOOOOOOOOOOOOOOOOOOOOOOOOOOOOOOOOOOOOOOOOOOOOOOOOOOOOOOOOOOOOOOOOOOOOOOOOOOOOOOOOOOOOOOOOOOOOOOOOOOOOOOOOOOOOOOOOOOOOOOOOOOOOOOOOOOOOOOOOOOOOOOOOOOOOOOOOOOOOOOOOOOOOOOOOOOOOOOOOOOOOOOOOOOOOOOOOOOOOOOOOOOOOOOOOOOOOOOOOOOOOOOO…
Gammaproteobacteria	Escherichia coli K12	P0AD65	Peptidoglycan D,D-transpeptidase MrdA	3.4e-100	FALSE	MKLQNSFRDYTAESALFVRRALVAFLGILLLTGVLIANLYNLQIVRFTDYQTRSNENRIKLVPIAPSRGIIYDRNGIPLALNRTIYQIEMMPEKVDNVQQTLDALRSVVDLTDDDIAAFRKERARSHRFTSIPVKTNLTEVQVARFAVNQYRFPGVEVKGYKRRYYPYGSALTHVIGYVSKINDKDVERLNNDGKLANYAATHDIGKLGIERYYEDVLHGQTGYEEVEVNNRGRVIRQLKEVPPQAGHDIYLTLDLKLQQYIETLLAGSRAAVVVTDPRTGGVLALVSTPSYDPNLFVDGISSKDYSALLNDPNTPLVNRATQGVYPPASTVKPYVAVSALSAGVITRNTTLFDPGWWQLPGSEKRYRDWKKWGHGRLNVTRSLEESADTFFYQVAYDM…		0	0	0		IIIIIIIIIIIIIIIIIIIIIMMMMMMMMMMMMMMMMOOOOOOOOOOOOOOOOOOOOOOOOOOOOOOOOOOOOOOOOOOOOOOOOOOOOOOOOOOOOOOOOOOOOOOOOOOOOOOOOOOOOOOOOOOOOOOOOOOOOOOOOOOOOOOOOOOOOOOOOOOOOOOOOOOOOOOOOOOOOOOOOOOOOOOOOOOOOOOOOOOOOOOOOOOOOOOOOOOOOOOOOOOOOOOOOOOOOOOOOOOOOOOOOOOOOOOOOOOOOOOOOOOOOOOOOOOOOOOOOOOOOOOOOOOOOOOOOOOOOOOOOOOOOOOOOOOOOOOOOOOOOOOOOOOOOOOOOOOOOOOOOOOOOOOOOOOOOOOOOOOOOOOOOOOOOOOOOOOOOOOOOOOOOOOOOOOOOOOOOOO…
Gammaproteobacteria	Pseudomonas aeruginosa PAO1	G3XCV7	Peptidoglycan D,D-transpeptidase MrdA	6.5e-110	FALSE	MPQPIHLKDHEKDARLVRRRVIVGAVAVVLLTLVLVARMYHLQVTQYEYHSTLSENNRVHVQPIPPTRGIIFDRNGVIIADNRPSFSLTITRERTEDLQKTLDTLVEILGLTEDDRAIFEKRMKQGRRPFEPVPIMFELNEEQIARIAVNQFRLPGVDVATQFVRHYPLKEHFAHSVGYVGRINEQELKNLDPINYSGTHHIGKTGIERFYESELHGTVGYEEVETNARGRVLRVLKRTDPIPGKDIVLSIDSRLQEAAENALAGRRGAIVAIQPSTGDVLAMVSQPSYDPNLFVTGISFKAYAELRDSIDRPLYNRVLRGLYPPGSTVKPAVALAGLDAGVVTPTSRVFDPGYYQLPNYDHKYRNWNRYGDGWVSLESAIYRSNDTYFYDLAHKLGID…		0	0	0		IIIIIIIIIIIIIIIIIIIIIMMMMMMMMMMMMMMMMMMMOOOOOOOOOOOOOOOOOOOOOOOOOOOOOOOOOOOOOOOOOOOOOOOOOOOOOOOOOOOOOOOOOOOOOOOOOOOOOOOOOOOOOOOOOOOOOOOOOOOOOOOOOOOOOOOOOOOOOOOOOOOOOOOOOOOOOOOOOOOOOOOOOOOOOOOOOOOOOOOOOOOOOOOOOOOOOOOOOOOOOOOOOOOOOOOOOOOOOOOOOOOOOOOOOOOOOOOOOOOOOOOOOOOOOOOOOOOOOOOOOOOOOOOOOOOOOOOOOOOOOOOOOOOOOOOOOOOOOOOOOOOOOOOOOOOOOOOOOOOOOOOOOOOOOOOOOOOOOOOOOOOOOOOOOOOOOOOOOOOOOOOOOOOOOOOOOOOOOOO…
Betaproteobacteria	Burkholderia pseudomallei (strain K96243)	Q63YK4	Peptidoglycan D,D-transpeptidase MrdA	5.9e-94	FALSE	MTEFKDTQQQLSKFRLRVAAAGVFVFVCFGLLATRFFYLQVWQHGKYALQAEENRISVAPIVPNRGIITDRNGVVLAKNYSAYTLEITPSKLADTLDNTINALAEVVQIDARDRRRFKKLQEDSKNFESLPIRTRLTDDEVARFTAQRWRFPGVDVRARLFRQYPLGPTAAHVIGYIGRISKRDQDRIDAMSDENDSDPETYDPRRDANNYKGTDYIGKVGVEQSYETELHGITGFEEVEVTAGGRPVRTLSRTQATPGSNLVLSLDIGLQQVAEQAFAGKRGALVAIEPKTGDVLAFVSSPSFDPNSFVDGIDQQTWDELNNSPDKPLLNRPLHGTYPPGSTYKPFMALAGLALGKRTPGWGFQDPGYFTFGGHTFRNDVRSGQGWVDMNKAIMVSND…		0	0	0		IIIIIIIIIIIIIIIIIMMMMMMMMMMMMMMMMMMMMMOOOOOOOOOOOOOOOOOOOOOOOOOOOOOOOOOOOOOOOOOOOOOOOOOOOOOOOOOOOOOOOOOOOOOOOOOOOOOOOOOOOOOOOOOOOOOOOOOOOOOOOOOOOOOOOOOOOOOOOOOOOOOOOOOOOOOOOOOOOOOOOOOOOOOOOOOOOOOOOOOOOOOOOOOOOOOOOOOOOOOOOOOOOOOOOOOOOOOOOOOOOOOOOOOOOOOOOOOOOOOOOOOOOOOOOOOOOOOOOOOOOOOOOOOOOOOOOOOOOOOOOOOOOOOOOOOOOOOOOOOOOOOOOOOOOOOOOOOOOOOOOOOOOOOOOOOOOOOOOOOOOOOOOOOOOOOOOOOOOOOOOOOOOOOOOOOOOOOOOOO…
Betaproteobacteria	Bordetella pertussis (strain Tomaha I)	Q7VSM7	Peptidoglycan D,D-transpeptidase MrdA	2.2e-94	FALSE	MFEFKKTGQQQKQRFRLRAWVGGLFALACFGVLAGRFWYLQVDRYEGFSERADRNRIAVVPIPPRRGEILDRNGEVLARNYRTYTLEVVPAQAGNLDQLFDRLARVVYISPSDQRRFKRRVGESSRYASLQLRNNLNDTEAAWFSAHSFEFPGVELRARWVREYPQGEAAAHVVGFIGRIAENDIEELDKAGQLGNYRGTDVIGKKGIEKTWEAALHGRTGLEEVEVTAGGRPMRTLRRIDPVPGSDIMLSIDLELQKLAEQAFEGRRGALVALDPDTGEVLAFVSQPSFDPNLFVDGIDVENWRRLNESPDHPLINRPLYGTYPIGSTYKPFVALAALELGKRRATDRMPDPGYFEFGGQKFRNAGGAAYGMTDMHRAIVVSSDTYFYSLGPEIGVNA…		0	0	0		IIIIIIIIIIIIIIIIIIIMMMMMMMMMMMMMMMMMOOOOOOOOOOOOOOOOOOOOOOOOOOOOOOOOOOOOOOOOOOOOOOOOOOOOOOOOOOOOOOOOOOOOOOOOOOOOOOOOOOOOOOOOOOOOOOOOOOOOOOOOOOOOOOOOOOOOOOOOOOOOOOOOOOOOOOOOOOOOOOOOOOOOOOOOOOOOOOOOOOOOOOOOOOOOOOOOOOOOOOOOOOOOOOOOOOOOOOOOOOOOOOOOOOOOOOOOOOOOOOOOOOOOOOOOOOOOOOOOOOOOOOOOOOOOOOOOOOOOOOOOOOOOOOOOOOOOOOOOOOOOOOOOOOOOOOOOOOOOOOOOOOOOOOOOOOOOOOOOOOOOOOOOOOOOOOOOOOOOOOOOOOOOOOOOOOOOOOOOOOO…
Deltaproteobacteria	Myxococcus xanthus (strain DK1622)	Q1D907	Beta-lactamase	6.7e-76	FALSE	MTPPTLGNTTPGRELKRRFLWLGLAMMAGLGLISIQLYRLQITRGEEYAAKSVANFVKEVRLRADRGVIKDARGTILVDSRPSFDAFITPAFCTDCYEQVIPRLAELLQWDPDQRKKVEDMVRMGRRNAPFQPVPVRVDLSRDEYDRLAARRDILDGVEVAPVPHRHYRTNSVLSHVLGYMNEITQEELERLNGDGARYALGDYIGRRGLERYFEQRLRGTDGVRKEVVNARGQTIEELNDKLGDNAVVSPRPGNNLVLSIDMRLQEEAERAFPGVTGAVVAIDANTGFIRALVSRPGFDPNLLTGRVTPAQMALLSRDPLDPMINRVAAEHYSPGSTFKVVTALAAFKSGAFRPETVVNCPGGYRLGARTWRCHRDAGHGLVDGFTAMKSSCDTWYYK…		0	0	0		IIIIIIIIIIIIIIIIIIIMMMMMMMMMMMMMMMMOOOOOOOOOOOOOOOOOOOOOOOOOOOOOOOOOOOOOOOOOOOOOOOOOOOOOOOOOOOOOOOOOOOOOOOOOOOOOOOOOOOOOOOOOOOOOOOOOOOOOOOOOOOOOOOOOOOOOOOOOOOOOOOOOOOOOOOOOOOOOOOOOOOOOOOOOOOOOOOOOOOOOOOOOOOOOOOOOOOOOOOOOOOOOOOOOOOOOOOOOOOOOOOOOOOOOOOOOOOOOOOOOOOOOOOOOOOOOOOOOOOOOOOOOOOOOOOOOOOOOOOOOOOOOOOOOOOOOOOOOOOOOOOOOOOOOOOOOOOOOOOOOOOOOOOOOOOOOOOOOOOOOOOOOOOOOOOOOOOOOOOOOOOOOOOOOOOOOOOOOOOO…
Thermodesulfobacteriota	Desulfovibrio vulgaris ATCC 29579	Q72DZ3	Penicillin-binding protein	1.7e-92	FALSE	MHIHFDPEGFQPPRSGLLLLQGLVGFLFFLFVVRFWYLQIHRGEEYARLAQDNRLRQERIYASRGLIRDRQGALLAENRPAFGLALIREDCRDIPATLAQVSQWTATPVEKLTAKFNQDRQRVKPFEPLLLISDMPFDLLARIESEIIHWPGLEIITRSKRNYPQGPLFAHILGYVAEANEQELENDKGLSLGDFVGKQGLELVLEQRLRGHKGQYQIEVDVLGRNLNRKLVEQPESGENIELSLDAGIQQAAWDAFEGQAGGLVVMDPDSGKLLALVTSPSFDNNAFAAGLSQKDWVALRDNPRHPLQNRIIQSVYPPGSVWKLMMTGMILNEGISPSETVYCNGAVQLGRQTFRCWKKGGHGSVDMMRSLIESCDVYYYQMAERLGIDKLEQFAKAC…		0	0	0		IIIIIIIIIIIIIIIIMMMMMMMMMMMMMMMMMMMMMOOOOOOOOOOOOOOOOOOOOOOOOOOOOOOOOOOOOOOOOOOOOOOOOOOOOOOOOOOOOOOOOOOOOOOOOOOOOOOOOOOOOOOOOOOOOOOOOOOOOOOOOOOOOOOOOOOOOOOOOOOOOOOOOOOOOOOOOOOOOOOOOOOOOOOOOOOOOOOOOOOOOOOOOOOOOOOOOOOOOOOOOOOOOOOOOOOOOOOOOOOOOOOOOOOOOOOOOOOOOOOOOOOOOOOOOOOOOOOOOOOOOOOOOOOOOOOOOOOOOOOOOOOOOOOOOOOOOOOOOOOOOOOOOOOOOOOOOOOOOOOOOOOOOOOOOOOOOOOOOOOOOOOOOOOOOOOOOOOOOOOOOOOOOOOOOOOOOOOOOOO…
Rickettsiales	Wolbachia pipientis	A0A6I6CME7	Penicillin-binding protein	5e-84	TRUE	MWTKNKVFNRRAFILGGIQLTISAVFSCRLYNLQIRNRQKYEALSNSNRIRVATIMPKRGKILDRNSIELAVNKISYVVLFDGSGKEVDLQTLSEVESKIAKSSEKITALYKRYYPFGSMCSHVIGYTKRQQGISEVGISGIEYTYDHILKGKSGKSEQEINSKKRVIKELSSIPQQDGQDVQLTIDINLQEKTAEVFKDHQGSAVVIDVNNGEILALYNSPSYDNNLFASRLSNETWESLNAPSLPLVNRALSYQIPPGSIFKVIVALAGLKDGIITPEEKFSCKGYMKIGERKFRCLKSKVHGYVSLNEAMALSCNTYFYNIGKKISVDSLVEMARKFGIGSGPLIGTFKEEAPGLLPDRDWRTRKLYSQWYLGDTINLVIGQGYMLTTPLQLAVLA…		0.2517	0.3333	0.585		SSSSSSSSSSSSSSSSSSSSSSSSSSSSSSSSSSOOOOOOOOOOOOOOOOOOOOOOOOOOOOOOOOOOOOOOOOOOOOOOOOOOOOOOOOOOOOOOOOOOOOOOOOOOOOOOOOOOOOOOOOOOOOOOOOOOOOOOOOOOOOOOOOOOOOOOOOOOOOOOOOOOOOOOOOOOOOOOOOOOOOOOOOOOOOOOOOOOOOOOOOOOOOOOOOOOOOOOOOOOOOOOOOOOOOOOOOOOOOOOOOOOOOOOOOOOOOOOOOOOOOOOOOOOOOOOOOOOOOOOOOOOOOOOOOOOOOOOOOOOOOOOOOOOOOOOOOOOOOOOOOOOOOOOOOOOOOOOOOOOOOOOOOOOOOOOOOOOOOOOOOOOOOOOOOOOOOOOOOOOOOOOOOOOOOOOOOOOOOO…
Rickettsiales	Rickettsia rickettsii (Strain Iowa)	B0BY94	Cell elongation specific D,D-transpeptidase	3.7e-119	FALSE	MLNKKILHGELISRRAFIIGLGKLGFLSLLGIRMFYLQLIKSEEYKTLSDKNRINFVVLPPTRGRIYDLDGNILATNKPCYQLVIDRSINNNYRDELEIISNILNLSPEKYNYIKQKIKKSSRHTPLIIFDQLDWQQVSMIEEQKHKLASIFIDIGYLRFYPFSSVTSHLIGYLGQINEHEKQELNIHSLSDFNIGKSGIEKYYDNKLRGAFGYKKVEVNAYGKQVREIAGTPTKSGEDMHLNIDVFLQKNIQQYLNPKGSSAIVMDTKTGNVLICASTPGFESNHFSKLSENYWQSLTSDPYKPLINKVIQNSYPPGSVFKIITVLAALEVGINPNKTVFCDGSSALGTNSFRCWNHSGHGTLDMMSALKHSCNIYMYELARIVGPDKILEVAREFGL…		0.6667	0.3333	1		SSSSSSSSSSSSSSSSSSSSSSSSSSSSSSSSSSSSOOOOOOOOOOOOOOOOOOOOOOOOOOOOOOOOOOOOOOOOOOOOOOOOOOOOOOOOOOOOOOOOOOOOOOOOOOOOOOOOOOOOOOOOOOOOOOOOOOOOOOOOOOOOOOOOOOOOOOOOOOOOOOOOOOOOOOOOOOOOOOOOOOOOOOOOOOOOOOOOOOOOOOOOOOOOOOOOOOOOOOOOOOOOOOOOOOOOOOOOOOOOOOOOOOOOOOOOOOOOOOOOOOOOOOOOOOOOOOOOOOOOOOOOOOOOOOOOOOOOOOOOOOOOOOOOOOOOOOOOOOOOOOOOOOOOOOOOOOOOOOOOOOOOOOOOOOOOOOOOOOOOOOOOOOOOOOOOOOOOOOOOOOOOOOOOOOOOOOOOOOO…
Rickettsiales	Orienta tsutsugamushi (strain Boryong)	A5CFP8	Penicillin-binding protein (pbpA1)	1.1e-95	FALSE	MLNNKVHQNRLINRRAFLLLIGKLGLLCMLAGRLFHLQIFQSSKYKILSDKNRINIVLLIARRGKILDCNGNVLAFNKRAYQIKANKKTLAQNQYFALDLLYDILNFSHEKREKINQKILASKNLYEVLIMDNISWDELAAIEENSLNLPGIYIDCMEYRTYTYPLSTSHILGYTAWPNDAERVNLNIEHTRIQIGKRGLEKHFEEDLRGTCGFEKIEVDARGLKVRELDTIPSIPGKDIALSIDVNLQNKLYEMFDDRVGAAILTDVNTGKIKALVSVPGYNINAFPRRISTKDWKALLDNPNLPLVSRASQSLYPPGSIFQLVTVLAALEAGVNSKLTVYCNGKSFMNETNFSCWNHRGHGNIDMLSAIKYSCNSYIYHLASLIGYNAILAMARKLG…		0.8299	0.1701	1		SSSSSSSSSSSSSSSSSSSSSSSSSSSSSSSSSSSSOOOOOOOOOOOOOOOOOOOOOOOOOOOOOOOOOOOOOOOOOOOOOOOOOOOOOOOOOOOOOOOOOOOOOOOOOOOOOOOOOOOOOOOOOOOOOOOOOOOOOOOOOOOOOOOOOOOOOOOOOOOOOOOOOOOOOOOOOOOOOOOOOOOOOOOOOOOOOOOOOOOOOOOOOOOOOOOOOOOOOOOOOOOOOOOOOOOOOOOOOOOOOOOOOOOOOOOOOOOOOOOOOOOOOOOOOOOOOOOOOOOOOOOOOOOOOOOOOOOOOOOOOOOOOOOOOOOOOOOOOOOOOOOOOOOOOOOOOOOOOOOOOOOOOOOOOOOOOOOOOOOOOOOOOOOOOOOOOOOOOOOOOOOOOOOOOOOOOOOOOOO…
Rhodospirillales	Rhodospirillum rubrum ATCC 11170	Q2RX67	Peptidoglycan glycosyltransferase	1.6e-156	TRUE	MRRDVDRAKLFTRRAVLLGGAQAGLVGALAARMYYLQVIESDRYLTLAEENRFNLRLLPPPRGHIVDRFGDQLAVNRQNYRVSIIAEDILRQVRTAEERQLAIDATLDALGKIVPLSDYDRTRVLRDMKRRRSFVPVTIRENLTWEEMAAIEVHKLDLPGITIDEGLSRHYPYGDLAAHLLGYVSSVSEEEVTGDPLLELPGFRIGKQGVEKVYDLALRGHGGTSRVEVNALGRVMDEQTTEDASAGAELPLTIDMRLQSFASRRLASESASAVIIDIHTGDILSMVSMPAYDPNAFTRGLSSAEWQDLVRNPRSPLTNKAIAGQYSPGSTFKMVVALAALEGGVIKADQTVFCPGHMELGGHRFHCWKKGGHGSLNLVGALAESCDVYFYELARRCGI…		0.8333	0.1667	1		SSSSSSSSSSSSSSSSSSSSSSSSSSSSSSSSSSSOOOOOOOOOOOOOOOOOOOOOOOOOOOOOOOOOOOOOOOOOOOOOOOOOOOOOOOOOOOOOOOOOOOOOOOOOOOOOOOOOOOOOOOOOOOOOOOOOOOOOOOOOOOOOOOOOOOOOOOOOOOOOOOOOOOOOOOOOOOOOOOOOOOOOOOOOOOOOOOOOOOOOOOOOOOOOOOOOOOOOOOOOOOOOOOOOOOOOOOOOOOOOOOOOOOOOOOOOOOOOOOOOOOOOOOOOOOOOOOOOOOOOOOOOOOOOOOOOOOOOOOOOOOOOOOOOOOOOOOOOOOOOOOOOOOOOOOOOOOOOOOOOOOOOOOOOOOOOOOOOOOOOOOOOOOOOOOOOOOOOOOOOOOOOOOOOOOOOOOOOOOO…
Rhodospirillales	Magnetospirillum magneticum ATCC 700264	Q2W1F5	Cell division protein FtsI/penicillin-binding protein 2	2.9e-162	FALSE	MYHDNDRSKLFSRRAMMLAGGKAGLMGALAARMYYLQVMEADKYAVQAEDNRISTRLLAPPRGLILDRNGIAMAVNQHNYRVMVVPEQTPSLDYTLDALAKIIAIGDGDRSRIHKEVRRRRSFVPLSVRENLTWEEVARVEVNAADLPGVVIDVGQSRYYPLESLGAHILGYVSAVSENELSGDPLEELPGFRIGKGGVERIYDMALRGRHGTSTLEVNSVGRVIRELERKEGEPGLDLNLTLDMKLQEYAAQRLGEESAAVVVMDIHTGDVVVMASTPSFDPNSFNRGLSNEEWKDLSTNPRSPLTNKAIGGTFAPGSTFKMLTALAALEARDITPEMRVFCSGHTQLGSLKFHCWKKEGHGAQDLVTGIKNSCDVYFYEIARRVGYEKIAEMAKKFG…		0.4548	0.1667	0.6215		SSSSSSSSSSSSSSSSSSSSSSSSSSSSSSSSSSSOOOOOOOOOOOOOOOOOOOOOOOOOOOOOOOOOOOOOOOOOOOOOOOOOOOOOOOOOOOOOOOOOOOOOOOOOOOOOOOOOOOOOOOOOOOOOOOOOOOOOOOOOOOOOOOOOOOOOOOOOOOOOOOOOOOOOOOOOOOOOOOOOOOOOOOOOOOOOOOOOOOOOOOOOOOOOOOOOOOOOOOOOOOOOOOOOOOOOOOOOOOOOOOOOOOOOOOOOOOOOOOOOOOOOOOOOOOOOOOOOOOOOOOOOOOOOOOOOOOOOOOOOOOOOOOOOOOOOOOOOOOOOOOOOOOOOOOOOOOOOOOOOOOOOOOOOOOOOOOOOOOOOOOOOOOOOOOOOOOOOOOOOOOOOOOOOOOOOOOOOOOO…
Acetobacterales	Gluconacetobacter diazotrophicus ATCC 49037	A9HM91	Putative Cell elongation specific D,D-transpeptidase	3e-149	TRUE	MIRRRKTATRLMSRPDTGNPSRGVFTRRALVVLGAQMAALGALGHRLYGLQVLDGDHYAKLAENNRVNRSLIAPPRGRVVDRFGIAVASNKVNWRALLLPEDTSDISGTLDRFSALVPIEARDRARIEREMRHKRRFIPIMLHDFLSWDDMARIELNAPSLPGVLIDVGTTRNYPFGPLMAHVVGYVAPPGEKDVTADATMALPGMRIGRSGIEQTQDTLLRGQVGAVEIEVNAVGRVMAELSRDDGQAGDEITLTIDSGLQQAVLGRIADQSASAVVMDCRNGEVLAMVSNPSFDPSLFDSGVSQAQWVEWTNNQGTPLINKAVAGVYPPGSTFKPAVAMAALQAGTLSPTDRIFCPGYLDVGGTRFHCWSRYGHGSLTLKDGLKFSCDVFFYEAARR…		0.5794	0.2366	0.816		SSSSSSSSSSSSSSSSSSSSSSSSSSSSSSSSSSSSSSSSSSSSSSSSSOOOOOOOOOOOOOOOOOOOOOOOOOOOOOOOOOOOOOOOOOOOOOOOOOOOOOOOOOOOOOOOOOOOOOOOOOOOOOOOOOOOOOOOOOOOOOOOOOOOOOOOOOOOOOOOOOOOOOOOOOOOOOOOOOOOOOOOOOOOOOOOOOOOOOOOOOOOOOOOOOOOOOOOOOOOOOOOOOOOOOOOOOOOOOOOOOOOOOOOOOOOOOOOOOOOOOOOOOOOOOOOOOOOOOOOOOOOOOOOOOOOOOOOOOOOOOOOOOOOOOOOOOOOOOOOOOOOOOOOOOOOOOOOOOOOOOOOOOOOOOOOOOOOOOOOOOOOOOOOOOOOOOOOOOOOOOOOOOOOOOOOOOOOOOO…
Acetobacterales	Acetobacter aceti NBRC 14818	A0AB33IAZ6	Peptidoglycan glycosyltransferase	6.5e-151	TRUE	MKFRGRKKREKLNRLLPVRDQKDPGKGVFTRRALLIMAVQTAALGELGRRLYDLQVNNGDHFAKLADKNRTSKRLLAPPRGLISDRFGTILAANKTNWRALLLSEETTDVEGSIERFSQLVPLDEHDRSRIAREIRHKRKFIPVVLREFLSWDDMARIEINSPSLPGVLIDVGTTRSYPFGELLAHTIGYVAPPNEQDVAKSALFALPGMRIGRAGIEQSQDAMLRGQAGSVEMEVNSVGRVMKELDRQDGTPGDELALTLDIGLQQTIQSRIGDLAASSVVMDCRNGEVLAMCSTPSFDPTLFDSGVSRAQWIEWTNDQRTPLIDKTVSGVYPPGSTFKPAVAMAALNAGVISPSDRFFCPGHFDLGGARFHCWAKHGHGSVDLHLALKYSCDVYFYE…		0.1272	0.1515	0.2787		IIIIIIIIIIIIIIIIIIIIIIIIIIIIIIIIIIIIIIMMMMMMMMMMOOOOOOOOOOOOOOOOOOOOOOOOOOOOOOOOOOOOOOOOOOOOOOOOOOOOOOOOOOOOOOOOOOOOOOOOOOOOOOOOOOOOOOOOOOOOOOOOOOOOOOOOOOOOOOOOOOOOOOOOOOOOOOOOOOOOOOOOOOOOOOOOOOOOOOOOOOOOOOOOOOOOOOOOOOOOOOOOOOOOOOOOOOOOOOOOOOOOOOOOOOOOOOOOOOOOOOOOOOOOOOOOOOOOOOOOOOOOOOOOOOOOOOOOOOOOOOOOOOOOOOOOOOOOOOOOOOOOOOOOOOOOOOOOOOOOOOOOOOOOOOOOOOOOOOOOOOOOOOOOOOOOOOOOOOOOOOOOOOOOOOOOOOOOOOO…
Sphingomonadales	Zymomonas mobilis ATCC 31821	Q5NQM1	Penicillin-binding protein 2	2.8e-139	TRUE	MKKRSHLITQHSLGYSFSRRAMLFGGLQLATGSLLAMRMAWLSVAENEHYSLMAEDNRVQTVLIPPRRGWIVDRHNRPMAINHTDFRVDIIPDQIQDRERVIITLAELLNLSPDDVDRIREDLNKAAGYQPVPIAEHLDYEHFAAISVRLPEMAGVAPQRSYARYYPNGSAVGHLIGYVGAATTDDYKKNHDPLLITPGFKIGKQGLEKTFDNYLRGVPGAKRSEVTARGRLVRDLENKPDQPGKKLPLTIDAGLQDYAARRIGDNSAAVVVIDTENGDILAQVSMPCFDPNDFADGISHREWQSLSQDDHHPLIDKTIAGLYPPGSTVKPMNALALLELGIDPYETVNCTGSYQLGSSLFHCWRRQGHGPVNMHTAITQSCDVYFYAMAHRVGMEPLA…		0.8324	0.1676	1		SSSSSSSSSSSSSSSSSSSSSSSSSSSSSSSSSSSSSSSSSSSSSOOOOOOOOOOOOOOOOOOOOOOOOOOOOOOOOOOOOOOOOOOOOOOOOOOOOOOOOOOOOOOOOOOOOOOOOOOOOOOOOOOOOOOOOOOOOOOOOOOOOOOOOOOOOOOOOOOOOOOOOOOOOOOOOOOOOOOOOOOOOOOOOOOOOOOOOOOOOOOOOOOOOOOOOOOOOOOOOOOOOOOOOOOOOOOOOOOOOOOOOOOOOOOOOOOOOOOOOOOOOOOOOOOOOOOOOOOOOOOOOOOOOOOOOOOOOOOOOOOOOOOOOOOOOOOOOOOOOOOOOOOOOOOOOOOOOOOOOOOOOOOOOOOOOOOOOOOOOOOOOOOOOOOOOOOOOOOOOOOOOOOOOOOOOOOOOOO…
Sphingomonadales	Erythrobacter litoralis HTCC2594	Q2NAP4	Cell division protein	2.6e-138	FALSE	MALGSSHLPVSSNTLKDRFDRRSFTLGTLGLGIGTLLAVRMGYIAIAENERYAVESESNRVNLTLIPPRRGWLLDRNGAPLASNRADFRVDIIPERMTDKMETLNELGELLDLDANRMRDLRKEIEESRGYAPIEIASGLDYEQFAAVSLRVPDMPGVVPQRGFSRFYPTGPSVGHLLGYVGPASAEEYEEDRNPLLITPGYKIGKDGLEKQFEQTLRGEPGARRVEVTASGRIVRDLSTRPDVQGNPVKLTIDGPLQDYAARRIGLESGSVVVMDCDTGDLLCMASMPSFDPNSFSEGIGSVEYAMLREDERVPLRNKVLKGLYPPGSTIKPMHCMEFLQEGISPDETIVCGGGRRIGNRFFNCWSNHGVVDMAKAIYQSCDSYFYHFAQQVGFEKIA…		0.8333	0.1668	1.0001		SSSSSSSSSSSSSSSSSSSSSSSSSSSSSSSSSSSSSSSSSSSSSSSOOOOOOOOOOOOOOOOOOOOOOOOOOOOOOOOOOOOOOOOOOOOOOOOOOOOOOOOOOOOOOOOOOOOOOOOOOOOOOOOOOOOOOOOOOOOOOOOOOOOOOOOOOOOOOOOOOOOOOOOOOOOOOOOOOOOOOOOOOOOOOOOOOOOOOOOOOOOOOOOOOOOOOOOOOOOOOOOOOOOOOOOOOOOOOOOOOOOOOOOOOOOOOOOOOOOOOOOOOOOOOOOOOOOOOOOOOOOOOOOOOOOOOOOOOOOOOOOOOOOOOOOOOOOOOOOOOOOOOOOOOOOOOOOOOOOOOOOOOOOOOOOOOOOOOOOOOOOOOOOOOOOOOOOOOOOOOOOOOOOOOOOOOOOOOOO…
Rhodobacterales	Sagittula stellata (strain E-37)	A3K3H2	Penicillin-binding protein 2	5.6e-156	TRUE	MRRSPKETAESARRITRRGLVLGGLQLGFVSTLGLRMHHMQVDQADEFRLLAEENRINIRLIPPSRGRIFDRNGVVIADNEPTYRITLTREDAGDVATVISHLGQLVELDENDLNRALAEMERTPPFIPVTIAERVSWEDISRVAVNAPALPGVTTEVGLSRVYPQKELFAHVAGYVGPVSERDLARYEDPPPLLRIPRFQVGKVGVETRHEQDLRGTAGAKRVEVNAVGRVMRELDRREGESGSDIQLTVDTDLQDYIQARLGEESASVVVLDLEKGDVLAIASAPSYNPNLFVRGISHTDFDALNTNDHRPLASKTVQDAYPPGSTFKMVTALAALDAGLLAPDDTVYCPGHYEVGARSFRCWKRRGHGHMNLEQSLRESCDVFYYDLSLKVGIERI…		0.8332	0.1668	1		SSSSSSSSSSSSSSSSSSSSSSSSSSSSSSSSSSSSSSSSSOOOOOOOOOOOOOOOOOOOOOOOOOOOOOOOOOOOOOOOOOOOOOOOOOOOOOOOOOOOOOOOOOOOOOOOOOOOOOOOOOOOOOOOOOOOOOOOOOOOOOOOOOOOOOOOOOOOOOOOOOOOOOOOOOOOOOOOOOOOOOOOOOOOOOOOOOOOOOOOOOOOOOOOOOOOOOOOOOOOOOOOOOOOOOOOOOOOOOOOOOOOOOOOOOOOOOOOOOOOOOOOOOOOOOOOOOOOOOOOOOOOOOOOOOOOOOOOOOOOOOOOOOOOOOOOOOOOOOOOOOOOOOOOOOOOOOOOOOOOOOOOOOOOOOOOOOOOOOOOOOOOOOOOOOOOOOOOOOOOOOOOOOOOOOOOOOOOOOO…
Rhodobacterales	Rhodobacter capsulatus (strain SB1003)	D5APJ3	Peptidoglycan glycosyltransferase (mrdA)	4.2e-161	TRUE	MLRGLRRRSQANAQASRTTITRRALMLGGAQAAVVAALGLRMRHMQLERADEFRMLADGNSIKIRLIPPARGLIYDRNGLLVAGNEQNYRVTMTREDAKDVPAELAALRKLIPMSDAQAADLLAEIARRPPNAPITIADRLSWEEFCSVSINTPALPGVTPEVGLSRHYPHGPDFAHVLGYVGPVSDYDLSKLENPDPLLRIPRFQLGKSGIEAKLEDELRGTAGQRRVEVNSAGREMRELSRREGDPGVALQLTLDARLQNFALQRLAGESAAAVVMDVTNGDIMAIASAPSFDPNLFVRGISGADYTALMENDHRPLADKTVQGVYPPGSTFKLVTLLAALEAGVISPEETVYCPGYMTVGGRRFGCWKHSGHGRVNAVYSLEQSCDTYYYEVSQRV…		0.8333	0.1667	1		SSSSSSSSSSSSSSSSSSSSSSSSSSSSSSSSSSSSSSSSSSSSOOOOOOOOOOOOOOOOOOOOOOOOOOOOOOOOOOOOOOOOOOOOOOOOOOOOOOOOOOOOOOOOOOOOOOOOOOOOOOOOOOOOOOOOOOOOOOOOOOOOOOOOOOOOOOOOOOOOOOOOOOOOOOOOOOOOOOOOOOOOOOOOOOOOOOOOOOOOOOOOOOOOOOOOOOOOOOOOOOOOOOOOOOOOOOOOOOOOOOOOOOOOOOOOOOOOOOOOOOOOOOOOOOOOOOOOOOOOOOOOOOOOOOOOOOOOOOOOOOOOOOOOOOOOOOOOOOOOOOOOOOOOOOOOOOOOOOOOOOOOOOOOOOOOOOOOOOOOOOOOOOOOOOOOOOOOOOOOOOOOOOOOOOOOOOOOOOO…
Rhodobacterales	Rhodobacter sphaeroides (strain 2.4.1)	Q3J404	Peptidoglycan glycosyltransferase (pbpA)	1e-151	TRUE	MRRSARDSEDSARKVNRRALFLGGAMTAMFAVLGARMRYLQVDQADEFKLLAEENRINIRLIPPTRGQIFDRNGRLIAGNEQNYRVVITREDAGDVEAVLRRLADVIPLTEPDIERVMTEAKRHSPFVPIIVADRMAWDDLSKVAINAPSLPGVTPEVGLSRAYPLDTDFAHVVGYVGPVSENDLAKIEDPDPLLKIPEFQIGKIGVETWMEGTLRGKAGTKRIEVNAYGRMMREIDRVEGDAGDDIRLTIDAEIQDFVQARLGAESAAAVAIDVITGDILAICSSPSFDPNLFVRGISFKDYAALTENDHRPLANKAVQGAYPPGSTFKMVTALAALEAGVITPETSVYCPGHYETGGRRFHCWKRGGHGMVSLSRSLSESCDVYYYDIAQRVGIDKI…		0.6667	0.3332	0.9999		SSSSSSSSSSSSSSSSSSSSSSSSSSSSSSSSSSSSSSSSSOOOOOOOOOOOOOOOOOOOOOOOOOOOOOOOOOOOOOOOOOOOOOOOOOOOOOOOOOOOOOOOOOOOOOOOOOOOOOOOOOOOOOOOOOOOOOOOOOOOOOOOOOOOOOOOOOOOOOOOOOOOOOOOOOOOOOOOOOOOOOOOOOOOOOOOOOOOOOOOOOOOOOOOOOOOOOOOOOOOOOOOOOOOOOOOOOOOOOOOOOOOOOOOOOOOOOOOOOOOOOOOOOOOOOOOOOOOOOOOOOOOOOOOOOOOOOOOOOOOOOOOOOOOOOOOOOOOOOOOOOOOOOOOOOOOOOOOOOOOOOOOOOOOOOOOOOOOOOOOOOOOOOOOOOOOOOOOOOOOOOOOOOOOOOOOOOOOOOO…
Maricaulales	Maricaulis maris (strain MCS10)	Q0AN31	Peptidoglycan glycosyltransferase	0	TRUE	MRADRQEQDLKFTRRALLMAGAGGLAFLCLGARLYSLQVLETERYRLMSEDNQFNFNLLPPSRGRILDRFGVAVADNRDSYRVLLVPEQAGDVASALDRLQPFLPLGDYERERILRTARSQRSFHAITVADDLDWHTFASINLNAPDLAGVTPDVGEVRSYAYGPSFAHVIGYVQPPNDEDIANNPRDAERLLRHPGFRVGKTGVEVAREMDLRGQAGALKTEVNARGRVIRELPEQSTEPVSGRDVVLTLDADIQRYAHERLGQESGSAVVMDVNTGELIAMVSTPSFDPNLFVGGISTADYAALRENDRNPLFQKSIQGTYPPGSTFKAVVAAAALEHEVIPPTERINCTGSVRLGNREFHCWRRRGHGPVNLRDAVKTSCDIYFYEIAERLGIDRL…		0.8333	0.1667	1		SSSSSSSSSSSSSSSSSSSSSSSSSSSSSSSSSSSSSSSOOOOOOOOOOOOOOOOOOOOOOOOOOOOOOOOOOOOOOOOOOOOOOOOOOOOOOOOOOOOOOOOOOOOOOOOOOOOOOOOOOOOOOOOOOOOOOOOOOOOOOOOOOOOOOOOOOOOOOOOOOOOOOOOOOOOOOOOOOOOOOOOOOOOOOOOOOOOOOOOOOOOOOOOOOOOOOOOOOOOOOOOOOOOOOOOOOOOOOOOOOOOOOOOOOOOOOOOOOOOOOOOOOOOOOOOOOOOOOOOOOOOOOOOOOOOOOOOOOOOOOOOOOOOOOOOOOOOOOOOOOOOOOOOOOOOOOOOOOOOOOOOOOOOOOOOOOOOOOOOOOOOOOOOOOOOOOOOOOOOOOOOOOOOOOOOOOOOOOOO…
Hyphomonadales	Hyphomonas neptunium ATCC 15444	Q0BY31	Penicillin-binding protein 2 (mrdA)	2.1e-162	FALSE	MSRKSKNADEMFDRRMFMAAGVGGVVWATLVSRLFQLQFLDAERYQDLAEANHVKLVLAPPERGQILDRFGRPLASQRQAGRVSVIPEQMSDPEAVLNRISNLIDLPDARRTRLLEDIRNARRRNSAFLPVIVAQELTFEEFSRMQVHAVEMAGVDVQMASTRSYPRGRDFGHVLGYVARASGEDLERMTTGLAPEDARIYQEMFRHPDMRTGRQGMERFAEDWLRGRPGRRRVVANAHGRPLWELQQDPSQAAVPGKDLYVTIDSELQRVAIDRFEGESGAAVVIDIENGDVLAMVSTPAFDPNGFVNGISSADYALLRDDPRSPLYPRAHGGVYPPGSTFKMVVATAALEAGVIKPEERIRCPGHYRFGNRTWHCWKRPGHGAMNMHDAIKQSCDVY…		0.8414	0.1586	1		SSSSSSSSSSSSSSSSSSSSSSSSSSSSSSSSSSSSOOOOOOOOOOOOOOOOOOOOOOOOOOOOOOOOOOOOOOOOOOOOOOOOOOOOOOOOOOOOOOOOOOOOOOOOOOOOOOOOOOOOOOOOOOOOOOOOOOOOOOOOOOOOOOOOOOOOOOOOOOOOOOOOOOOOOOOOOOOOOOOOOOOOOOOOOOOOOOOOOOOOOOOOOOOOOOOOOOOOOOOOOOOOOOOOOOOOOOOOOOOOOOOOOOOOOOOOOOOOOOOOOOOOOOOOOOOOOOOOOOOOOOOOOOOOOOOOOOOOOOOOOOOOOOOOOOOOOOOOOOOOOOOOOOOOOOOOOOOOOOOOOOOOOOOOOOOOOOOOOOOOOOOOOOOOOOOOOOOOOOOOOOOOOOOOOOOOOOOOOOO…
Hyphomonadales	Hirschia baltica ATCC 49814	C6XN16	Penicillin-binding protein 2	1.1e-153	TRUE	MSANRSKDAEFTRRSIVMGAAGAVLWTGLAARLTQLQLFEGDEYAELATENRIRLDPAPARRGVIFDRFGQRLASNKRNFYVLIVPEETDNLENTLTHLGRYIPISGSKHRKILLQARQQARFVPIPVADDLSWQDFSRINVHAPEFRGVYAEVGELRSYPMGAAFAHTIGYVARPNREELDSLIAAEIARLQIGPDDFAGQRQIQSRMQRIYRHPDMRLGRQGIEQHAETYLRGIPGFQRIAVNASGRIVDRLPSDDVAPKDGGDIVLSFDAEIQKFAIARFGEESGSAVVMDIKSGELIAMASTPAFNPNDFVSGISQSKYNDLLGNKKSPLYHKAYDGLYPPGSTFKMIVAAAALEAGVATPNDHVYCGGKTWFGGRDFHCWKRGGHGSVNMKGAI…		0.7696	0.2304	1		SSSSSSSSSSSSSSSSSSSSSSSSSSSSSSSSSSSOOOOOOOOOOOOOOOOOOOOOOOOOOOOOOOOOOOOOOOOOOOOOOOOOOOOOOOOOOOOOOOOOOOOOOOOOOOOOOOOOOOOOOOOOOOOOOOOOOOOOOOOOOOOOOOOOOOOOOOOOOOOOOOOOOOOOOOOOOOOOOOOOOOOOOOOOOOOOOOOOOOOOOOOOOOOOOOOOOOOOOOOOOOOOOOOOOOOOOOOOOOOOOOOOOOOOOOOOOOOOOOOOOOOOOOOOOOOOOOOOOOOOOOOOOOOOOOOOOOOOOOOOOOOOOOOOOOOOOOOOOOOOOOOOOOOOOOOOOOOOOOOOOOOOOOOOOOOOOOOOOOOOOOOOOOOOOOOOOOOOOOOOOOOOOOOOOOOOOOOOOOO…
Caulobacterales	Asticcacaulis biprosthecium C19	F4QL47	Penicillin-binding protein 2 (mrdA)	0	TRUE	MSIVFNDINKSQGVFTRRAFLMGGLVAFGLFALGGRLAQLQILQGGKYTKMSAGNQFNFRVIPPPRGDILDRNGKMIAGNRPSFRVMIETNEVKDINSTLDQVSYILPQTVAMRRRILRDINQNKRSVPTLIAGDLSWEDFSKVSLYAADIPGVVADMDQLRAYYHGGAFSHVVGYVSKINATDMKIEEIKPDADINLLHHPSFRMGKQGIEKSYDNILRGTAGGSKMEVDAGGKVVGEDGDGSIPPKPGTDVTLTLDLDIQNRAMEAFGTDSGSAVMMNIHTGEVICMVSAPSFDPNLFVSGIPTKAYRLLADYERKPLLDKSVGSTFAPGSTFKMATALAILDAGIDPEEQVFCRGGYQSGNRFFRCHGVHGSVNMRNAHKFSCDTYFYAMCNRAGV…		0.8333	0.1667	1		SSSSSSSSSSSSSSSSSSSSSSSSSSSSSSSSSSSSSSSOOOOOOOOOOOOOOOOOOOOOOOOOOOOOOOOOOOOOOOOOOOOOOOOOOOOOOOOOOOOOOOOOOOOOOOOOOOOOOOOOOOOOOOOOOOOOOOOOOOOOOOOOOOOOOOOOOOOOOOOOOOOOOOOOOOOOOOOOOOOOOOOOOOOOOOOOOOOOOOOOOOOOOOOOOOOOOOOOOOOOOOOOOOOOOOOOOOOOOOOOOOOOOOOOOOOOOOOOOOOOOOOOOOOOOOOOOOOOOOOOOOOOOOOOOOOOOOOOOOOOOOOOOOOOOOOOOOOOOOOOOOOOOOOOOOOOOOOOOOOOOOOOOOOOOOOOOOOOOOOOOOOOOOOOOOOOOOOOOOOOOOOOOOOOOOOOOOOOOOO…
Caulobacterales	Brevundimonas naejangsanensis (strain B1)	A0A172Y592	Penicillin-binding protein 2	0	FALSE	MSSEPHIFFSDVNERQGSFLRRTMLMGGATALGGLALVGRLAHLQLFKSEEFATLATRNQFNFRQVPPPRGLIKDRNGVVIAGNRPSFRVLVVRDETKDLDQTLDLLGQLLPDTLERRRTIIREVNAAPRFSPVPVKSDLTWEEFSKVNLHAAELPGVMADMNEARYYPHGGAYAHVVGYVAKVSDRDVQALRDKGEQPPAILFNPGFRIGRQGLERSLDLDLRGVEGGKRVEVNARGRVVAEDIAGSRPAVQGSEVVLTLDNDVQQRALEVFGEEAGSMVVMDVRNGDILAMVSSPSFDPNLFVSGVPSKIYRALADYERRPLLDKALSGTFAPGSTFKPVVGLAAMKRGLDPSRRIFCGGSFYLGRRFACLGRHGALDLRGAIKASCNVYFMTLATE…		0.7871	0.2129	1		SSSSSSSSSSSSSSSSSSSSSSSSSSSSSSSSSSSSSSSSSSOOOOOOOOOOOOOOOOOOOOOOOOOOOOOOOOOOOOOOOOOOOOOOOOOOOOOOOOOOOOOOOOOOOOOOOOOOOOOOOOOOOOOOOOOOOOOOOOOOOOOOOOOOOOOOOOOOOOOOOOOOOOOOOOOOOOOOOOOOOOOOOOOOOOOOOOOOOOOOOOOOOOOOOOOOOOOOOOOOOOOOOOOOOOOOOOOOOOOOOOOOOOOOOOOOOOOOOOOOOOOOOOOOOOOOOOOOOOOOOOOOOOOOOOOOOOOOOOOOOOOOOOOOOOOOOOOOOOOOOOOOOOOOOOOOOOOOOOOOOOOOOOOOOOOOOOOOOOOOOOOOOOOOOOOOOOOOOOOOOOOOOOOOOOOOOOOOOOO…
Caulobacterales	Phenylobacterium zucineum (strain HLK1)	B4RFC1	Penicillin-binding protein 2 (mrdA)	0	TRUE	MAEPAIFFEEVNERQGLFHRRAVLLGGFAGLGLTALGGRLAYLQLLETQRYEKLATSNQFNFKLVPAPRGLIVDRNGAVLAANRPNFRLLVSKDKGTDPEATLKTLASFVPMDEARQRRLLREISNAPRRAPVSVMEDMTWEQFSAINVRAPELPNVTADMGEVRVYPHGGAFAHVIGYVAKVNREDLTPTGPNSDPILLHPGFRIGKQGIEKALDLELRGRAGAKKVEVDANGREVRHDEDGDIAAVPGKEVQLTLDVDIQNRALEVFGGESGGAVLMDCRTGDILCMMSAPSFDANRFVRGLTGAEYRALANYERRPLLDKCLSGTYPPGSTFKTMTALAALEAGIDPDQTVSCGGGMYFGGRYFRCHKKGGHGAQNMRDAIKNSCDVYFYSVASRI…		0.8154	0.1671	0.9825		SSSSSSSSSSSSSSSSSSSSSSSSSSSSSSSSSSSSSSSSSSOOOOOOOOOOOOOOOOOOOOOOOOOOOOOOOOOOOOOOOOOOOOOOOOOOOOOOOOOOOOOOOOOOOOOOOOOOOOOOOOOOOOOOOOOOOOOOOOOOOOOOOOOOOOOOOOOOOOOOOOOOOOOOOOOOOOOOOOOOOOOOOOOOOOOOOOOOOOOOOOOOOOOOOOOOOOOOOOOOOOOOOOOOOOOOOOOOOOOOOOOOOOOOOOOOOOOOOOOOOOOOOOOOOOOOOOOOOOOOOOOOOOOOOOOOOOOOOOOOOOOOOOOOOOOOOOOOOOOOOOOOOOOOOOOOOOOOOOOOOOOOOOOOOOOOOOOOOOOOOOOOOOOOOOOOOOOOOOOOOOOOOOOOOOOOOOOOOOO…
Caulobacterales	Caulobacter crescentus NA1000	A0A0H3C8J0	Cell elongation specific D,D-transpeptidase	N/A	TRUE	MSEPSIFFFEVNERQGVFHRRAFLLGGLTGLGLLTLGGRLAQLQLVEAQRYQKLSAGNQFNYRLVPPPRGLIMDRNGVSLASNRPNFRLMINKEKGLEAEAVLDDLSKLVPIDGTRRARILKELDRAPRKAPVVVMEDLSWEEFSRVNIRAPELPNVTADMGEVRVYPFGGAFAHVIGYVAKVSDRDLKAAEGDATQDQELLHHPGFRIGKQGVEKAFDKDLRGRAGATKTEVDSVGRVVRLDPAGDIPPVAGKAIHLTLDADIQNRALEVMGEESGAIVVMDCRNGDLLCMASAPSFDANRFVRGLSGPEYKALAEYERKPLLDKSMTGLFPPGSTFKPTVGLAALAAGIDPEVRVNCPGSWYYGGRVWRCWEKGGHGPQNMHDAIKNSCDVYFYQIS…		0.8557	0.1444	1.0001		SSSSSSSSSSSSSSSSSSSSSSSSSSSSSSSSSSSSSSSSSSOOOOOOOOOOOOOOOOOOOOOOOOOOOOOOOOOOOOOOOOOOOOOOOOOOOOOOOOOOOOOOOOOOOOOOOOOOOOOOOOOOOOOOOOOOOOOOOOOOOOOOOOOOOOOOOOOOOOOOOOOOOOOOOOOOOOOOOOOOOOOOOOOOOOOOOOOOOOOOOOOOOOOOOOOOOOOOOOOOOOOOOOOOOOOOOOOOOOOOOOOOOOOOOOOOOOOOOOOOOOOOOOOOOOOOOOOOOOOOOOOOOOOOOOOOOOOOOOOOOOOOOOOOOOOOOOOOOOOOOOOOOOOOOOOOOOOOOOOOOOOOOOOOOOOOOOOOOOOOOOOOOOOOOOOOOOOOOOOOOOOOOOOOOOOOOOOOOOO…
